# Comparative whole-genome analyses of articular chondrocytes and skin fibroblasts reveal distinct genome instability landscapes in mesenchymal cell types

**DOI:** 10.64898/2026.02.13.705814

**Authors:** Safia Mahabub Sauty, Jacqueline Shine, Hamed Bostan, Jian-Liang Li, Piotr A Mieczkowski, Richard F Loeser, Brian O Diekman, Dmitry A Gordenin

**Affiliations:** Genome Integrity and Structural Biology Laboratory, National Institute of Environmental Health Sciences, Research Triangle Park, NC, USA; Thurston Arthritis Research Center, University of North Carolina School of Medicine, Chapel Hill, NC, USA; Integrative Bioinformatics Support Group, National Institute of Environmental Health Sciences, Research Triangle Park, NC, USA; Department of Genetics, University of North Carolina School of Medicine, Chapel Hill, NC, USA; Division of Rheumatology, Allergy, and Immunology, University of North Carolina School of Medicine, Chapel Hill, NC, USA; Lampe Joint Department of Biomedical Engineering, University of North Carolina at Chapel Hill and North Carolina State University, Raleigh, NC, USA

## Abstract

DNA damage lesions can result in mutations and genome rearrangements that are associated with cellular aging and diseases. The landscape of somatic mutations in individual tissue and cell types are dictated by their unique physiological states, cellular functions, mutagenic exposures, and efficiency of DNA repair. Articular chondrocytes and skin fibroblasts are two cell types of mesodermal origin with distinct exposure to internal and external sources of DNA damage. While somatic genome instability features of skin fibroblasts have been well detailed, knowledge about mechanisms underlying genome changes in chondrocytes is scarce. Here, we took a whole-genome sequencing approach to evaluate the load, sources, and patterns of genome changes in 18 primary human chondrocyte clones from donors with and without osteoarthritis (OA). Findings in chondrocyte clones largely agreed with a recent study of 100 single-cell sequenced chondrocytes. We compared genome changes in chondrocytes with clonally-expanded human skin fibroblasts sequenced in our previous studies. We demonstrated that skin fibroblasts show a higher burden of somatic mutations, with an increased rate of mutation accumulation per cell division. Motif-centered analyses of mutation catalogues identified only endogenous sources of mutations in chondrocytes, as opposed to skin fibroblasts which also showed a heavy burden of UV-induced mutations. Spontaneous deamination of meCpG and mutagenesis by exposure to small epoxides and S_N_2 electrophiles showed higher mutagenic activities in chondrocytes compared to skin fibroblasts. Chondrocytes showed ubiquitous prevalence of indels in homonucleotide runs of ≥5 bases, while skin fibroblasts showed high contributions of UV-associated deletions of ≥5bp not in repeats. Structural variants in rearrangement hotspots colocalized with human common fragile sites in skin fibroblasts, but not in chondrocytes. Together, our study comprehensively recorded genome instability features in chondrocytes and highlighted the unique mutagenesis landscapes of two mesenchymal cell types.
