## Supplemental_tables S1-S7 for "Comparative whole-genome analyses of articular chondrocytes and skin fibroblasts reveal distinct genome instability landscapes in mesenchymal cell types": Supplemental_table_S1.xlsx

### Sheet: S1
Table S1
Demographic information and coverage statistics of chondrocyte samples sequenced in this study.
Sample	Donor_ID	Age	Sex	Donor status	Source of tissue	Average coverage
B01	Donor_02	73	Male	Healthy	Femur cartilage of cadaver	91.2933
B02	Donor_02	73	Male	Healthy	Femur cartilage of cadaver	80.383
B03	Donor_05	56	Female	Healthy	Femur cartilage of cadaver	54.0797
B04	Donor_05	56	Female	Healthy	Femur cartilage of cadaver	95.5215
B05	Donor_06	59	Female	Healthy	Femur cartilage of cadaver	73.8495
B06	Donor_06	59	Female	Healthy	Femur cartilage of cadaver	38.6089
A01	Donor_01	69	Male	Osteoarthritis	Waste tissue of total knee replacement surgery	104.49
A02	Donor_01	69	Male	Osteoarthritis	Waste tissue of total knee replacement surgery	99.7758
A03	Donor_03	62	Female	Osteoarthritis	Waste tissue of total knee replacement surgery	74.7676
A04	Donor_03	62	Female	Osteoarthritis	Waste tissue of total knee replacement surgery	69.239
A05	Donor_04	73	Female	Osteoarthritis	Waste tissue of total knee replacement surgery	66.719
A06	Donor_04	73	Female	Osteoarthritis	Waste tissue of total knee replacement surgery	82.6238
A07	Donor_07	60	Male	Osteoarthritis	Waste tissue of total knee replacement surgery	71.1031
A08	Donor_07	60	Male	Osteoarthritis	Waste tissue of total knee replacement surgery	59.2787
A09	Donor_08	86	Male	Osteoarthritis	Waste tissue of total knee replacement surgery	92.8296
A10	Donor_08	86	Male	Osteoarthritis	Waste tissue of total knee replacement surgery	54.532
A11	Donor_09	55	Female	Osteoarthritis	Waste tissue of total knee replacement surgery	70.2287
A12	Donor_09	55	Female	Osteoarthritis	Waste tissue of total knee replacement surgery	76.352
