## Supplemental_tables S1-S7 for "Comparative whole-genome analyses of articular chondrocytes and skin fibroblasts reveal distinct genome instability landscapes in mesenchymal cell types": Supplemental_table_S2.xlsx

### Sheet: Legends
Table S2
Analyses of spectrum and accumulation rate of single base substitutions.
S2a	Mutation load in individual chondrocyte and fibroblast genomes.
S2b	Mean and median total substitution counts and mutation accumulation rates in different cell types with corresponding P- values from wilcox rank sum test
S2c	Spearman correlation analyses between average substitution load per donor and donor age startified by cell type
S2d	Calculation of rate of mutation accumulation in individual chondrocyte and fibroblast clone genomes.
S2e	Ratio of different base substituions on transcribed and untranscribed strands of indicated cell types including p values from two-sided Poisson test.

### Sheet: S2a
Mutation load in individual chondrocyte and fibroblast genomes.
Sample	Donor_ID	Biospecimen Type	Age	Sex	Source_study	C_to_A_count	C_to_G_count	C_to_T_count	T_to_A_count	T_to_C_count	T_to_G_count	Total_substitution
D1-L-F1	D1	Fibroblast, sun-exposed	62	Male	Saini et al. 2016, 2021	439	264	3297	444	506	359	5309
D1-L-F2	D1	Fibroblast, sun-exposed	62	Male	Saini et al. 2016, 2021	351	148	2476	269	391	244	3879
D1-L-H	D1	Fibroblast, sun-protected	62	Male	Saini et al. 2016, 2021	99	43	196	42	138	63	581
D1-R-F	D1	Fibroblast, sun-exposed	62	Male	Saini et al. 2016, 2021	205	68	423	108	174	78	1056
D1-R-H1	D1	Fibroblast, sun-protected	62	Male	Saini et al. 2016, 2021	110	60	904	76	155	68	1373
D1-R-H2	D1	Fibroblast, sun-protected	62	Male	Saini et al. 2016, 2021	115	37	306	82	129	38	707
D2-L-F	D2	Fibroblast, sun-exposed	58	Male	Saini et al. 2016, 2021	219	151	6976	427	418	409	8600
D2-L-H	D2	Fibroblast, sun-protected	58	Male	Saini et al. 2016, 2021	145	106	3752	161	261	187	4612
D2-R-F	D2	Fibroblast, sun-exposed	58	Male	Saini et al. 2016, 2021	414	272	9782	744	856	675	12743
D2-R-H	D2	Fibroblast, sun-protected	58	Male	Saini et al. 2016, 2021	75	59	1501	95	152	99	1981
DAG_H104	NS_4	Fibroblast, sun-protected	41	Female	Saini et al. 2016, 2021	251	158	6365	226	295	212	7507
DAG_H132	NS_16	Fibroblast, sun-protected	59	Female	Saini et al. 2016, 2021	162	70	221	74	146	43	716
DAG_H171	NS_5	Fibroblast, sun-protected	73	Male	Saini et al. 2016, 2021	138	59	295	80	173	58	803
DAG_H186	NS_5	Fibroblast, sun-protected	73	Male	Saini et al. 2016, 2021	124	73	295	76	168	48	784
DAG_H213	NS_15	Fibroblast, sun-protected	67	Female	Saini et al. 2016, 2021	164	60	265	75	142	50	756
DAG_H216	NS_15	Fibroblast, sun-protected	67	Female	Saini et al. 2016, 2021	157	52	257	61	185	68	780
DAG_H253	NS_8	Fibroblast, sun-protected	69	Female	Saini et al. 2016, 2021	194	119	1647	132	202	76	2370
DAG_H265	NS_12	Fibroblast, sun-protected	70	Female	Saini et al. 2016, 2021	176	84	1479	114	200	87	2140
DAG_H270	NS_9	Fibroblast, sun-protected	79	Female	Saini et al. 2016, 2021	328	285	12084	423	517	392	14029
DAG_H272	NS_12	Fibroblast, sun-protected	70	Female	Saini et al. 2016, 2021	179	92	329	69	186	56	911
DAG_H293	NS_13	Fibroblast, sun-protected	75	Male	Saini et al. 2016, 2021	148	97	3202	183	238	111	3979
DAG_H294	NS_13	Fibroblast, sun-protected	75	Male	Saini et al. 2016, 2021	315	196	5572	252	328	263	6926
DAG_H315	NS_14	Fibroblast, sun-protected	59	Female	Saini et al. 2016, 2021	146	80	200	67	147	58	698
DAG_H316	NS_14	Fibroblast, sun-protected	59	Female	Saini et al. 2016, 2021	78	28	166	50	112	25	459
DAG_H320	NS_11	Fibroblast, sun-protected	71	Male	Saini et al. 2016, 2021	229	111	487	99	210	82	1218
DAG_H333	NS_7	Fibroblast, sun-protected	45	Female	Saini et al. 2016, 2021	356	135	787	130	275	123	1806
DAG_H340	NS_10	Fibroblast, sun-protected	39	Female	Saini et al. 2016, 2021	111	73	1052	90	181	59	1566
DAG_H345	NS_17	Fibroblast, sun-protected	40	Female	Saini et al. 2016, 2021	151	96	3237	135	236	119	3974
DAG_H347	NS_6	Fibroblast, sun-protected	75	Male	Saini et al. 2016, 2021	212	121	1184	128	322	143	2110
DAG_H349	NS_6	Fibroblast, sun-protected	75	Male	Saini et al. 2016, 2021	218	120	1013	130	299	100	1880
DAG_H353	NS_17	Fibroblast, sun-protected	40	Female	Saini et al. 2016, 2021	152	70	708	82	156	66	1234
DAG_H355	NS_19	Fibroblast, sun-protected	25	Male	Saini et al. 2016, 2021	94	28	126	43	82	29	402
DAG_H366	NS_19	Fibroblast, sun-protected	25	Male	Saini et al. 2016, 2021	186	68	201	77	122	60	714
DAG_H367	NS_18	Fibroblast, sun-protected	41	Male	Saini et al. 2016, 2021	122	59	242	55	140	43	661
DAG_H61	NS_2	Fibroblast, sun-protected	60	Female	Saini et al. 2016, 2021	263	111	487	154	300	158	1473
DAG_H64	NS_2	Fibroblast, sun-protected	60	Female	Saini et al. 2016, 2021	251	128	1766	185	344	216	2890
DAG_H70	NS_1	Fibroblast, sun-protected	61	Female	Saini et al. 2016, 2021	217	62	287	104	173	74	917
DAG_H94	NS_3	Fibroblast, sun-protected	60	Female	Saini et al. 2016, 2021	149	79	1627	103	208	113	2279
DAG_H95	NS_4	Fibroblast, sun-protected	41	Female	Saini et al. 2016, 2021	173	175	6292	280	310	287	7517
B04	Donor_05	Chondrocyte, healthy	56	Female	This study	149	62	331	90	104	42	778
B03	Donor_05	Chondrocyte, healthy	56	Female	This study	35	14	82	31	42	19	223
B05	Donor_06	Chondrocyte, healthy	59	Female	This study	20	2	56	13	26	7	124
B06	Donor_06	Chondrocyte, healthy	59	Female	This study	89	29	141	41	94	24	418
B01	Donor_02	Chondrocyte, healthy	73	Male	This study	71	22	125	40	73	26	357
B02	Donor_02	Chondrocyte, healthy	73	Male	This study	133	65	277	91	159	57	782
A08	Donor_07	Chondrocyte, OA	60	Male	This study	34	21	77	27	53	8	220
A07	Donor_07	Chondrocyte, OA	60	Male	This study	138	55	283	104	164	39	783
A09	Donor_08	Chondrocyte, OA	86	Male	This study	145	65	174	67	149	37	637
A10	Donor_08	Chondrocyte, OA	86	Male	This study	104	57	197	83	153	55	649
A11	Donor_09	Chondrocyte, OA	55	Female	This study	4	1	8	2	4	2	21
A12	Donor_09	Chondrocyte, OA	55	Female	This study	32	15	54	31	58	16	206
A03	Donor_03	Chondrocyte, OA	62	Female	This study	63	31	188	68	89	22	461
A04	Donor_03	Chondrocyte, OA	62	Female	This study	65	46	180	66	99	26	482
A05	Donor_04	Chondrocyte, OA	73	Female	This study	114	50	215	85	123	35	622
A06	Donor_04	Chondrocyte, OA	73	Female	This study	4	2	6	4	6	1	23
A01	Donor_01	Chondrocyte, OA	69	Male	This study	71	21	110	50	50	11	313
A02	Donor_01	Chondrocyte, OA	69	Male	This study	142	48	271	121	177	48	807
P1-10	P1	Chondrocyte, healthy	64	Male	Ren et al. 2025	81	14	106	32	49	10	292
P1-2	P1	Chondrocyte, healthy	64	Male	Ren et al. 2025	148	28	162	67	56	14	475
P1-3	P1	Chondrocyte, healthy	64	Male	Ren et al. 2025	221	29	261	117	110	21	759
P1-7	P1	Chondrocyte, healthy	64	Male	Ren et al. 2025	74	17	153	42	52	8	346
P1-9	P1	Chondrocyte, healthy	64	Male	Ren et al. 2025	120	10	88	64	37	4	323
P10_1	P10	Chondrocyte, OA, lesion	67	Female	Ren et al. 2025	99	16	133	69	41	11	369
P10_2	P10	Chondrocyte, OA, lesion	67	Female	Ren et al. 2025	67	25	128	39	39	18	316
P10_3	P10	Chondrocyte, OA, lesion	67	Female	Ren et al. 2025	139	29	169	83	82	23	525
P10_4	P10	Chondrocyte, OA, lesion	67	Female	Ren et al. 2025	245	36	195	137	92	32	737
P10_5	P10	Chondrocyte, OA, lesion	67	Female	Ren et al. 2025	162	28	132	44	45	13	424
P11_1	P11	Chondrocyte, OA, lesion	67	Female	Ren et al. 2025	140	33	173	84	69	23	522
P11_2	P11	Chondrocyte, OA, lesion	67	Female	Ren et al. 2025	39	9	68	31	26	5	178
P11_3	P11	Chondrocyte, OA, lesion	67	Female	Ren et al. 2025	83	28	107	48	50	17	333
P11_4	P11	Chondrocyte, OA, lesion	67	Female	Ren et al. 2025	116	26	167	81	80	21	491
P11_5	P11	Chondrocyte, OA, lesion	67	Female	Ren et al. 2025	88	33	134	66	65	20	406
P13L_1	P13	Chondrocyte, OA, lesion	73	Male	Ren et al. 2025	155	51	220	72	106	34	638
P13L_2	P13	Chondrocyte, OA, lesion	73	Male	Ren et al. 2025	107	34	156	76	114	16	503
P13L_4	P13	Chondrocyte, OA, lesion	73	Male	Ren et al. 2025	198	70	206	105	98	23	700
P13L_5	P13	Chondrocyte, OA, lesion	73	Male	Ren et al. 2025	152	30	198	78	80	18	556
P13N_1	P13	Chondrocyte, OA, non-lesion	73	Male	Ren et al. 2025	83	26	191	40	102	31	473
P13N_2	P13	Chondrocyte, OA, non-lesion	73	Male	Ren et al. 2025	115	23	181	83	72	14	488
P13N_3	P13	Chondrocyte, OA, non-lesion	73	Male	Ren et al. 2025	130	26	164	58	92	25	495
P13N_4	P13	Chondrocyte, OA, non-lesion	73	Male	Ren et al. 2025	117	29	162	86	95	23	512
P13N_5	P13	Chondrocyte, OA, non-lesion	73	Male	Ren et al. 2025	76	26	176	52	60	19	409
P15L_1	P15	Chondrocyte, OA, lesion	69	Male	Ren et al. 2025	31	27	125	39	72	10	304
P15L_2	P15	Chondrocyte, OA, lesion	69	Male	Ren et al. 2025	88	42	162	54	84	24	454
P15L_3	P15	Chondrocyte, OA, lesion	69	Male	Ren et al. 2025	82	36	159	58	120	28	483
P15L_4	P15	Chondrocyte, OA, lesion	69	Male	Ren et al. 2025	45	23	97	34	44	20	263
P15N_1	P15	Chondrocyte, OA, non-lesion	69	Male	Ren et al. 2025	87	27	166	77	62	17	436
P15N_2	P15	Chondrocyte, OA, non-lesion	69	Male	Ren et al. 2025	76	15	133	54	56	16	350
P15N_3	P15	Chondrocyte, OA, non-lesion	69	Male	Ren et al. 2025	167	28	178	88	77	15	553
P15N_4	P15	Chondrocyte, OA, non-lesion	69	Male	Ren et al. 2025	87	35	168	72	64	23	449
P15N_5	P15	Chondrocyte, OA, non-lesion	69	Male	Ren et al. 2025	97	21	128	59	57	12	374
P16L_1	P16	Chondrocyte, OA, lesion	76	Male	Ren et al. 2025	56	38	153	47	72	21	387
P16L_2	P16	Chondrocyte, OA, lesion	76	Male	Ren et al. 2025	55	27	164	47	73	30	396
P16L_3	P16	Chondrocyte, OA, lesion	76	Male	Ren et al. 2025	110	24	184	60	80	10	468
P16L_4	P16	Chondrocyte, OA, lesion	76	Male	Ren et al. 2025	106	34	189	50	83	24	486
P16L_5	P16	Chondrocyte, OA, lesion	76	Male	Ren et al. 2025	107	14	131	40	46	14	352
P19L_1	P19	Chondrocyte, OA, lesion	78	Female	Ren et al. 2025	102	34	120	48	60	16	380
P19L_2	P19	Chondrocyte, OA, lesion	78	Female	Ren et al. 2025	57	18	98	29	40	12	254
P19L_3	P19	Chondrocyte, OA, lesion	78	Female	Ren et al. 2025	74	18	125	32	51	24	324
P19L_4	P19	Chondrocyte, OA, lesion	78	Female	Ren et al. 2025	59	16	98	33	49	11	266
P19L_5	P19	Chondrocyte, OA, lesion	78	Female	Ren et al. 2025	38	11	49	16	15	6	135
P2-1	P2	Chondrocyte, healthy	42	Male	Ren et al. 2025	66	26	93	38	49	6	278
P2-2	P2	Chondrocyte, healthy	42	Male	Ren et al. 2025	64	24	97	27	35	12	259
P2-3	P2	Chondrocyte, healthy	42	Male	Ren et al. 2025	77	22	126	41	50	7	323
P2-4	P2	Chondrocyte, healthy	42	Male	Ren et al. 2025	92	19	158	60	51	9	389
P2-5	P2	Chondrocyte, healthy	42	Male	Ren et al. 2025	108	23	117	70	52	14	384
P21L-14	P21	Chondrocyte, OA, lesion	26	Male	Ren et al. 2025	128	20	119	55	41	7	370
P21L-15	P21	Chondrocyte, OA, lesion	26	Male	Ren et al. 2025	34	13	69	27	29	11	183
P21L-2	P21	Chondrocyte, OA, lesion	26	Male	Ren et al. 2025	103	21	92	40	42	12	310
P21L-6	P21	Chondrocyte, OA, lesion	26	Male	Ren et al. 2025	41	11	71	26	22	11	182
P21N-2	P21	Chondrocyte, OA, non-lesion	26	Male	Ren et al. 2025	70	7	86	36	24	10	233
P21N-3	P21	Chondrocyte, OA, non-lesion	26	Male	Ren et al. 2025	35	8	75	28	28	17	191
P21N-4	P21	Chondrocyte, OA, non-lesion	26	Male	Ren et al. 2025	102	17	90	38	34	12	293
P21N-7	P21	Chondrocyte, OA, non-lesion	26	Male	Ren et al. 2025	40	16	99	38	32	14	239
P21N-8	P21	Chondrocyte, OA, non-lesion	26	Male	Ren et al. 2025	69	9	87	27	34	7	233
P22_2	P22	Chondrocyte, OA, lesion	57	Male	Ren et al. 2025	107	24	143	62	67	23	426
P22_4	P22	Chondrocyte, OA, lesion	57	Male	Ren et al. 2025	48	16	77	31	50	17	239
P22_5	P22	Chondrocyte, OA, lesion	57	Male	Ren et al. 2025	120	27	213	52	76	15	503
P22_6	P22	Chondrocyte, OA, lesion	57	Male	Ren et al. 2025	54	18	73	36	41	11	233
P22_7	P22	Chondrocyte, OA, lesion	57	Male	Ren et al. 2025	78	19	151	48	75	17	388
P3-3	P3	Chondrocyte, healthy	64	Male	Ren et al. 2025	157	66	318	115	113	26	795
P3-30	P3	Chondrocyte, healthy	64	Male	Ren et al. 2025	165	46	236	143	135	29	754
P3-6	P3	Chondrocyte, healthy	64	Male	Ren et al. 2025	149	40	296	128	133	21	767
P3-8	P3	Chondrocyte, healthy	64	Male	Ren et al. 2025	177	51	300	130	148	29	835
P30_1	P30	Chondrocyte, healthy	80	Female	Ren et al. 2025	130	44	195	60	76	31	536
P30_2	P30	Chondrocyte, healthy	80	Female	Ren et al. 2025	122	29	183	69	60	20	483
P30_3	P30	Chondrocyte, healthy	80	Female	Ren et al. 2025	231	53	194	130	91	26	725
P30_4	P30	Chondrocyte, healthy	80	Female	Ren et al. 2025	218	51	230	156	108	37	800
P32_1	P32	Chondrocyte, healthy	90	Female	Ren et al. 2025	359	57	200	119	96	27	858
P32_2	P32	Chondrocyte, healthy	90	Female	Ren et al. 2025	126	18	124	106	69	13	456
P32_3	P32	Chondrocyte, healthy	90	Female	Ren et al. 2025	89	28	123	78	77	16	411
P32_4	P32	Chondrocyte, healthy	90	Female	Ren et al. 2025	167	38	173	78	82	29	567
P4-1	P4	Chondrocyte, healthy	49	Male	Ren et al. 2025	27	9	77	24	25	8	170
P4-2	P4	Chondrocyte, healthy	49	Male	Ren et al. 2025	93	27	146	44	83	14	407
P4-6	P4	Chondrocyte, healthy	49	Male	Ren et al. 2025	86	38	349	49	155	17	694
P4-8	P4	Chondrocyte, healthy	49	Male	Ren et al. 2025	72	34	167	47	101	11	432
P4-9	P4	Chondrocyte, healthy	49	Male	Ren et al. 2025	120	37	226	55	109	22	569
P6-1	P6	Chondrocyte, healthy	50	Male	Ren et al. 2025	57	30	246	43	80	16	472
P6-10	P6	Chondrocyte, healthy	50	Male	Ren et al. 2025	102	29	228	59	78	22	518
P6-29	P6	Chondrocyte, healthy	50	Male	Ren et al. 2025	68	18	107	38	52	14	297
P6-35	P6	Chondrocyte, healthy	50	Male	Ren et al. 2025	119	27	157	85	65	14	467
P6-8	P6	Chondrocyte, healthy	50	Male	Ren et al. 2025	109	31	258	70	110	18	596
P7-LT8	P7	Chondrocyte, OA, lesion	35	Male	Ren et al. 2025	79	25	124	30	54	18	330
P7L-1	P7	Chondrocyte, OA, lesion	35	Male	Ren et al. 2025	93	13	140	56	34	15	351
P7L-2	P7	Chondrocyte, OA, lesion	35	Male	Ren et al. 2025	98	22	109	49	30	9	317
P7L-3	P7	Chondrocyte, OA, lesion	35	Male	Ren et al. 2025	78	11	95	50	50	13	297
P7L-4	P7	Chondrocyte, OA, lesion	35	Male	Ren et al. 2025	117	18	144	73	39	10	401
P7N-1	P7	Chondrocyte, OA, non-lesion	35	Male	Ren et al. 2025	69	14	100	34	36	10	263
P7N-2	P7	Chondrocyte, OA, non-lesion	35	Male	Ren et al. 2025	62	14	84	31	32	12	235
P7N-3	P7	Chondrocyte, OA, non-lesion	35	Male	Ren et al. 2025	31	11	69	16	34	6	167
P7N-4	P7	Chondrocyte, OA, non-lesion	35	Male	Ren et al. 2025	69	13	81	38	40	9	250
P7N-5	P7	Chondrocyte, OA, non-lesion	35	Male	Ren et al. 2025	76	14	102	30	45	8	275
P8-11	P8	Chondrocyte, healthy	42	Female	Ren et al. 2025	102	46	139	78	77	28	470
P8-14	P8	Chondrocyte, healthy	42	Female	Ren et al. 2025	149	24	190	88	74	16	541
P8-17	P8	Chondrocyte, healthy	42	Female	Ren et al. 2025	155	23	162	98	63	21	522
P8-18	P8	Chondrocyte, healthy	42	Female	Ren et al. 2025	139	30	131	99	62	19	480
P8-19	P8	Chondrocyte, healthy	42	Female	Ren et al. 2025	113	43	151	44	52	29	432
P8-3	P8	Chondrocyte, healthy	42	Female	Ren et al. 2025	138	23	148	82	56	15	462

### Sheet: S2b
Mean and median total substitution counts and mutation accumulation rates in different cell types with corresponding P- values from wilcox rank sum test
Feature	group 1	group 2	group 1 median	group 2 median	group 1 mean	group 2 mean	two_sided_p_value	one_sided_p_value
Total substitution	Chondrocyte, healthy_clone	Chondrocyte, healthy_single_cell	500.5	477.25	447	521.406	0.775758	0.387879
Total substitution	Chondrocyte, healthy_clone	Chondrocyte, OA, lesion_single_cell	500.5	376	447	387.033	0.6	0.3
Total substitution	Chondrocyte, healthy_clone	Chondrocyte, OA, non-lesion_single_cell	500.5	335.2	447	345.9	0.228571	0.114286
Total substitution	Chondrocyte, healthy_clone	Chondrocyte, OA_clone	500.5	486.5	447	435.333	1	0.5
Total substitution	Chondrocyte, healthy_clone	Fibroblast, sun-exposed	500.5	7043.08	447	7043.08	0.2	0.1
Total substitution	Chondrocyte, healthy_clone	Fibroblast, sun-protected	500.5	1566	447	2557.81	0.00197628	0.000988142
Total substitution	Chondrocyte, healthy_single_cell	Chondrocyte, OA, lesion_single_cell	477.25	376	521.406	387.033	0.0464007	0.0232003
Total substitution	Chondrocyte, healthy_single_cell	Chondrocyte, OA, non-lesion_single_cell	477.25	335.2	521.406	345.9	0.0727273	0.0363636
Total substitution	Chondrocyte, healthy_single_cell	Chondrocyte, OA_clone	477.25	486.5	521.406	435.333	0.754579	0.377289
Total substitution	Chondrocyte, healthy_single_cell	Fibroblast, sun-exposed	477.25	7043.08	521.406	7043.08	0.0444444	0.0222222
Total substitution	Chondrocyte, healthy_single_cell	Fibroblast, sun-protected	477.25	1566	521.406	2557.81	3.12198e-05	1.56099e-05
Total substitution	Chondrocyte, OA, lesion_single_cell	Chondrocyte, OA, non-lesion_single_cell	376	335.2	387.033	345.9	0.71049	0.355245
Total substitution	Chondrocyte, OA, lesion_single_cell	Chondrocyte, OA_clone	376	486.5	387.033	435.333	0.455944	0.227972
Total substitution	Chondrocyte, OA, lesion_single_cell	Fibroblast, sun-exposed	376	7043.08	387.033	7043.08	0.0363636	0.0181818
Total substitution	Chondrocyte, OA, lesion_single_cell	Fibroblast, sun-protected	376	1566	387.033	2557.81	5.59161e-07	2.7958e-07
Total substitution	Chondrocyte, OA, non-lesion_single_cell	Chondrocyte, OA_clone	335.2	486.5	345.9	435.333	0.352381	0.17619
Total substitution	Chondrocyte, OA, non-lesion_single_cell	Fibroblast, sun-exposed	335.2	7043.08	345.9	7043.08	0.133333	0.0666667
Total substitution	Chondrocyte, OA, non-lesion_single_cell	Fibroblast, sun-protected	335.2	1566	345.9	2557.81	0.000158103	7.90514e-05
Total substitution	Chondrocyte, OA_clone	Fibroblast, sun-exposed	486.5	7043.08	435.333	7043.08	0.0714286	0.0357143
Total substitution	Chondrocyte, OA_clone	Fibroblast, sun-protected	486.5	1566	435.333	2557.81	4.72957e-05	2.36478e-05
Total substitution	Fibroblast, sun-exposed	Fibroblast, sun-protected	7043.08	1566	7043.08	2557.81	0.0711462	0.0355731
mutation/genome/cell division	Chondrocyte, healthy_clone	Chondrocyte, OA_clone	6.73678	7.45108	6.73547	6.57399	0.904762	0.452381
mutation/genome/cell division	Chondrocyte, healthy_clone	Fibroblast, sun-exposed	6.73678	89.2222	6.73547	89.2222	0.2	0.1
mutation/genome/cell division	Chondrocyte, healthy_clone	Fibroblast, sun-protected	6.73678	25.2965	6.73547	36.3069	0.000988142	0.000494071
mutation/genome/cell division	Chondrocyte, OA_clone	Fibroblast, sun-exposed	7.45108	89.2222	6.57399	89.2222	0.0714286	0.0357143
mutation/genome/cell division	Chondrocyte, OA_clone	Fibroblast, sun-protected	7.45108	25.2965	6.57399	36.3069	6.75653e-06	3.37826e-06
mutation/genome/cell division	Fibroblast, sun-exposed	Fibroblast, sun-protected	89.2222	25.2965	89.2222	36.3069	0.0711462	0.0355731

### Sheet: S2c
Spearman correlation analyses between average substitution load per donor and donor age startified by cell type
Type	Spearman's coefficient	two_sided_P_value	one_sided_P_value
Chondrocyte, clone	0.694567	0.0378641	0.018932
Chondrocyte, single cell	0.416207	0.0965622	0.0482811
Fibroblast	0.173182	0.429392	0.214696
Chondrocyte, OA, clone	0.6	0.241667	0.120833
Chondrocyte, OA, lesion, single cell	0.401677	0.2839	0.14195
Chondrocyte, OA, non-lesion, single cell	1	0.0833333	0.0416667
Chondrocyte, healthy, clone	0.5	1	0.5
Chondrocyte, healthy, single cell	0.578355	0.133139	0.0665693
Fibroblast, sun-protected, clone	0.224968	0.326865	0.163432

### Sheet: S2d
Calculation of rate of mutation accumulation in individual chondrocyte and fibroblast clone genomes.
Sample	Type	LENGTH_ESTIMATE	Estimated_TRF	Tel_loss_20_div	Tel_length_progenitor	Tel_lost_newborn	Number_cell_div	Mutation/genome/cell division	Mutations/Nt/cell division	Mutations/genome/Yr
B01	Chondrocyte, healthy	2.47439	3.47439	2	5.47439	5.52561	55.2561	6.20746	1.03458e-09	4.69863
B02	Chondrocyte, healthy	2.48179	3.48179	2	5.48179	5.51821	55.1821	13.2652	2.21086e-09	10.0274
A03	Chondrocyte, osteoarthritis	2.72298	3.72298	2	5.72298	5.27702	52.7702	8.58439	1.43073e-09	7.30645
A04	Chondrocyte, osteoarthritis	2.38409	3.38409	2	5.38409	5.61591	56.1591	8.44031	1.40672e-09	7.64516
A05	Chondrocyte, osteoarthritis	2.25222	3.25222	2	5.25222	5.74778	57.4778	10.6128	1.7688e-09	8.35616
A01	Chondrocyte, osteoarthritis	2.17324	3.17324	2	5.17324	5.82676	58.2676	4.58231	7.63718e-10	3.86957
A02	Chondrocyte, osteoarthritis	2.04134	3.04134	2	5.04134	5.95866	59.5866	12.5196	2.0866e-09	10.8116
B04	Chondrocyte, healthy	0.798	1.798	2	3.798	7.202	72.02	10.622	1.77034e-09	13.6607
B03	Chondrocyte, healthy	0.600392	1.60039	2	3.60039	7.39961	73.9961	2.8515	4.7525e-10	3.76786
B05	Chondrocyte, healthy	0.863538	1.86354	2	3.86354	7.13646	71.3646	1.72354	2.87257e-10	2.08475
B06	Chondrocyte, healthy	0.86099	1.86099	2	3.86099	7.13901	71.3901	5.74309	9.57182e-10	6.94915
A08	Chondrocyte, osteoarthritis	0.867082	1.86708	2	3.86708	7.13292	71.3292	2.84596	4.74327e-10	3.38333
A07	Chondrocyte, osteoarthritis	0.74185	1.74185	2	3.74185	7.25815	72.5815	9.93366	1.65561e-09	12.0167
A09	Chondrocyte, osteoarthritis	1.01062	2.01062	2	4.01062	6.98938	69.8938	8.91352	1.48559e-09	7.24419
A10	Chondrocyte, osteoarthritis	1.13671	2.13671	2	4.13671	6.86329	68.6329	9.019	1.50317e-09	7.19767
A11	Chondrocyte, osteoarthritis	0.79535	1.79535	2	3.79535	7.20465	72.0465	0.305358	5.08931e-11	0.4
A12	Chondrocyte, osteoarthritis	0.657111	1.65711	2	3.65711	7.34289	73.4289	2.76458	4.60763e-10	3.69091
A06	Chondrocyte, osteoarthritis	2.54166	3.54166	2	5.54166	5.45834	54.5834	0.366412	6.10686e-11	0.273973
D1-L-F1	Fibroblast, sun-exposed	1.04336	2.04336	2	4.04336	6.95664	69.5664	68.582	1.14303e-08	76.9516
D1-L-F2	Fibroblast, sun-exposed	1.31744	2.31744	2	4.31744	6.68256	66.8256	48.3198	8.0533e-09	52.0806
D1-L-H	Fibroblast, sun-protected	1.2861	2.2861	2	4.2861	6.7139	67.139	8.56432	1.42739e-09	9.27419
D1-R-F	Fibroblast, sun-exposed	1.24537	2.24537	2	4.24537	6.75463	67.5463	14.9527	2.49212e-09	16.2903
D1-R-H1	Fibroblast, sun-protected	2.07032	3.07032	2	5.07032	5.92968	59.2968	18.0954	3.0159e-09	17.3065
D1-R-H2	Fibroblast, sun-protected	1.24292	2.24292	2	4.24292	6.75708	67.5708	9.33835	1.55639e-09	10.1774
D2-L-F	Fibroblast, sun-exposed	1.09114	2.09114	2	4.09114	6.90886	69.0886	106.24	1.77067e-08	126.552
D2-L-H	Fibroblast, sun-protected	1.29062	2.29062	2	4.29062	6.70938	67.0938	56.816	9.46933e-09	65.7241
D2-R-F	Fibroblast, sun-exposed	1.12607	2.12607	2	4.12607	6.87393	68.7393	162.745	2.71242e-08	192.879
D2-R-H	Fibroblast, sun-protected	1.40457	2.40457	2	4.40457	6.59543	65.9543	26.8519	4.47532e-09	30.5345
DAG_H104	Fibroblast, sun-protected	2.5558	3.5558	2	5.5558	5.4442	54.442	87.3223	1.45537e-08	115.951
DAG_H132	Fibroblast, sun-protected	3.46952	4.46952	2	6.46952	4.53048	45.3048	15.6716	2.61194e-09	12.0339
DAG_H171	Fibroblast, sun-protected	3.0758	4.0758	2	6.0758	4.9242	49.242	16.226	2.70433e-09	10.9452
DAG_H186	Fibroblast, sun-protected	2.62027	3.62027	2	5.62027	5.37973	53.7973	14.2758	2.3793e-09	10.5205
DAG_H213	Fibroblast, sun-protected	3.06504	4.06504	2	6.06504	4.93496	49.3496	15.1572	2.52619e-09	11.1642
DAG_H216	Fibroblast, sun-protected	2.47336	3.47336	2	5.47336	5.52664	55.2664	13.8963	2.31605e-09	11.4627
DAG_H253	Fibroblast, sun-protected	2.49118	3.49118	2	5.49118	5.50882	55.0882	31.3679	5.22798e-09	25.0435
DAG_H265	Fibroblast, sun-protected	2.72171	3.72171	2	5.72171	5.27829	52.7829	32.7	5.45e-09	24.6571
DAG_H270	Fibroblast, sun-protected	2.41097	3.41097	2	5.41097	5.58903	55.8903	164.769	2.74615e-08	116.57
DAG_H272	Fibroblast, sun-protected	2.55989	3.55989	2	5.55989	5.44011	54.4011	16.5622	2.76036e-09	12.8714
DAG_H293	Fibroblast, sun-protected	3.02037	4.02037	2	6.02037	4.97963	49.7963	52.9557	8.82596e-09	35.16
DAG_H294	Fibroblast, sun-protected	2.64538	3.64538	2	5.64538	5.35462	53.5462	82.3588	1.37265e-08	58.8
DAG_H315	Fibroblast, sun-protected	2.97975	3.97975	2	5.97975	5.02025	50.2025	13.6248	2.2708e-09	11.5932
DAG_H316	Fibroblast, sun-protected	3.10679	4.10679	2	6.10679	4.89321	48.9321	9.25773	1.54295e-09	7.67797
DAG_H320	Fibroblast, sun-protected	2.8708	3.8708	2	5.8708	5.1292	51.292	22.0697	3.67829e-09	15.9437
DAG_H333	Fibroblast, sun-protected	3.20383	4.20383	2	6.20383	4.79617	47.9617	33.4434	5.57389e-09	35.6444
DAG_H340	Fibroblast, sun-protected	3.29579	4.29579	2	6.29579	4.70421	47.0421	25.2965	4.21608e-09	30.5128
DAG_H345	Fibroblast, sun-protected	2.50534	3.50534	2	5.50534	5.49466	54.9466	49.2842	8.21404e-09	67.7
DAG_H347	Fibroblast, sun-protected	2.48878	3.48878	2	5.48878	5.51122	55.1122	32.0074	5.33457e-09	23.52
DAG_H349	Fibroblast, sun-protected	2.44332	3.44332	2	5.44332	5.55668	55.5668	30.6298	5.10497e-09	22.6933
DAG_H353	Fibroblast, sun-protected	4.68836	5.68836	2	7.68836	3.31164	33.1164	31.8875	5.31459e-09	26.4
DAG_H355	Fibroblast, sun-protected	2.80486	3.80486	2	5.80486	5.19514	51.9514	7.66101	1.27683e-09	15.92
DAG_H366	Fibroblast, sun-protected	2.40774	3.40774	2	5.40774	5.59226	55.9226	12.6246	2.1041e-09	28.24
DAG_H367	Fibroblast, sun-protected	2.3612	3.3612	2	5.3612	5.6388	56.388	11.4386	1.90643e-09	15.7317
DAG_H61	Fibroblast, sun-protected	2.9887	3.9887	2	5.9887	5.0113	50.113	26.999	4.49983e-09	22.55
DAG_H64	Fibroblast, sun-protected	2.52671	3.52671	2	5.52671	5.47329	54.7329	39.8481	6.64134e-09	36.35
DAG_H70	Fibroblast, sun-protected	3.7569	4.7569	2	6.7569	4.2431	42.431	20.9517	3.49194e-09	14.5738
DAG_H94	Fibroblast, sun-protected	2.85708	3.85708	2	5.85708	5.14292	51.4292	32.3746	5.39577e-09	27.75
DAG_H95	Fibroblast, sun-protected	3.88405	4.88405	2	6.88405	4.11595	41.1595	117.178	1.95297e-08	117.634

### Sheet: S2e
Ratio of different base substituions on transcribed and untranscribed strands of indicated cell types including p values from two-sided Poisson test.
group	type	transcribed	untranscribed	total	ratio	p_poisson	significant	fdr	significant_fdr
Chondrocyte, healthy (Single cell)	C>A	996	849	1845	1.17314	0.000672255	*	0.00403353	*
Chondrocyte, healthy (Single cell)	C>G	249	266	515	0.93609	0.480819		0.618195
Chondrocyte, healthy (Single cell)	C>T	1461	1344	2805	1.08705	0.028489	*	0.0683072	*
Chondrocyte, healthy (Single cell)	T>A	530	463	993	1.14471	0.0361672	*	0.0723344	*
Chondrocyte, healthy (Single cell)	T>C	701	500	1201	1.402	7.28728e-09	*	6.55856e-08	*
Chondrocyte, healthy (Single cell)	T>G	141	142	283	0.992958	1		1
Chondrocyte, OA, lesion (Single cell)	C>A	841	711	1552	1.18284	0.00105212	*	0.00473455	*
Chondrocyte, OA, lesion (Single cell)	C>G	188	216	404	0.87037	0.179103		0.293077
Chondrocyte, OA, lesion (Single cell)	C>T	1240	1184	2424	1.0473	0.263943		0.386272
Chondrocyte, OA, lesion (Single cell)	T>A	434	383	817	1.13316	0.0801793		0.144323
Chondrocyte, OA, lesion (Single cell)	T>C	653	455	1108	1.43516	2.9634e-09	*	5.33413e-08	*
Chondrocyte, OA, lesion (Single cell)	T>G	139	133	272	1.04511	0.761825		0.91419
Chondrocyte, OA, non-lesion (Single cell)	C>A	325	297	622	1.09428	0.278974		0.386272
Chondrocyte, OA, non-lesion (Single cell)	C>G	72	74	146	0.972973	0.93408		0.989025
Chondrocyte, OA, non-lesion (Single cell)	C>T	543	473	1016	1.14799	0.0303588	*	0.0683072	*
Chondrocyte, OA, non-lesion (Single cell)	T>A	207	157	364	1.31847	0.0101227	*	0.0303682	*
Chondrocyte, OA, non-lesion (Single cell)	T>C	259	193	452	1.34197	0.00219803	*	0.00791289	*
Chondrocyte, OA, non-lesion (Single cell)	T>G	55	52	107	1.05769	0.846802		0.952652
Fibroblast, sun-exposed (Clone)	C>A	336	242	578	1.38843	0.000106122	*	0.000254692	*
Fibroblast, sun-exposed (Clone)	C>G	160	168	328	0.952381	0.699181		0.699181
Fibroblast, sun-exposed (Clone)	C>T	3428	4520	7948	0.758407	1.54471e-34	*	9.26823e-34	*
Fibroblast, sun-exposed (Clone)	T>A	343	361	704	0.950139	0.521739		0.626087
Fibroblast, sun-exposed (Clone)	T>C	413	429	842	0.962704	0.605228		0.660249
Fibroblast, sun-exposed (Clone)	T>G	242	377	619	0.64191	6.42413e-08	*	2.56965e-07	*
Fibroblast, sun-protected (Clone)	C>A	1131	965	2096	1.17202	0.000311252	*	0.000533574	*
Fibroblast, sun-protected (Clone)	C>G	585	718	1303	0.814763	0.000252502	*	0.000505004	*
Fibroblast, sun-protected (Clone)	C>T	9843	13890	23733	0.708639	9.29001e-153	*	1.1148e-151	*
Fibroblast, sun-protected (Clone)	T>A	711	739	1450	0.962111	0.478303		0.626087
Fibroblast, sun-protected (Clone)	T>C	1493	1232	2725	1.21185	6.21753e-07	*	1.86526e-06	*
Fibroblast, sun-protected (Clone)	T>G	631	750	1381	0.841333	0.00148783	*	0.00223174	*
Chondrocyte, healthy (Clone)	C>A	96	64	160	1.5	0.014001	*	0.0680873	*
Chondrocyte, healthy (Clone)	C>G	26	41	67	0.634146	0.0864372		0.172874
Chondrocyte, healthy (Clone)	C>T	192	149	341	1.28859	0.0228007	*	0.068402	*
Chondrocyte, healthy (Clone)	T>A	54	35	89	1.54286	0.0557783		0.133868
Chondrocyte, healthy (Clone)	T>C	105	92	197	1.1413	0.392626		0.588939
Chondrocyte, healthy (Clone)	T>G	26	23	49	1.13043	0.77545		0.93054
Chondrocyte, OA (Clone)	C>A	169	127	296	1.33071	0.0170218	*	0.0680873	*
Chondrocyte, OA (Clone)	C>G	73	89	162	0.820225	0.2385		0.408858
Chondrocyte, OA (Clone)	C>T	320	323	643	0.990712	0.937142		0.937142
Chondrocyte, OA (Clone)	T>A	102	96	198	1.0625	0.722438		0.93054
Chondrocyte, OA (Clone)	T>C	266	178	444	1.49438	3.45119e-05	*	0.000414143	*
Chondrocyte, OA (Clone)	T>G	53	51	104	1.03922	0.921949		0.937142
