## Supplemental_tables S1-S7 for "Comparative whole-genome analyses of articular chondrocytes and skin fibroblasts reveal distinct genome instability landscapes in mesenchymal cell types": Supplemental_table_S3.xlsx

### Sheet: Legends
Table S3
Analyses of published SBS signatures.
S3a	Absolute contribution of published COSMIC SBS signatures in the mutation catalogues of chondrocytes and fibroblasts.
S3b	Cosine similiarity of COSMIC SBS signatures with trinucleotide mutation profiles of chondrocyte and fibroblast genomes.

### Sheet: S3a
Absolute contribution of published COSMIC SBS signatures in the mutation catalogues of chondrocytes and fibroblasts.
Signature	Chondrocyte, healthy, clone	Chondrocyte, OA, clone	Chondrocyte, healthy, SC	Chondrocyte, OA, lesion, SC	Chondrocyte, OA, non-lesion, SC	Fibroblast, sun-exposed, clone	Fibroblast, sun-protected, clone
SBS1	390.049	554.346	0	0	0	0	0
SBS2	0	0	0	0	0	3446.86	10580
SBS3	0	0	0	0	0	0	0
SBS4	0	0	0	0	0	0	0
SBS5	1122.02	2758.24	6531.67	7850.2	2465.36	0	0
SBS6	0	0	1894.02	0	0	0	0
SBS7a	0	0	0	0	0	7393.15	5455.43
SBS7b	0	0	0	0	0	6679.71	18208.7
SBS7c	0	0	0	0	0	0	0
SBS7d	0	0	0	0	0	0	0
SBS8	428.421	985.722	6330.86	4278.44	1821.23	0	0
SBS9	0	0	0	0	0	0	0
SBS10a	0	0	0	0	0	0	0
SBS10b	0	0	0	0	0	0	0
SBS10c	0	0	0	0	0	0	0
SBS10d	0	0	0	0	0	0	0
SBS11	0	0	0	0	0	2883.34	0
SBS12	0	0	0	0	0	0	0
SBS13	0	0	0	0	0	0	0
SBS14	0	0	0	0	0	0	0
SBS15	0	0	0	0	0	0	0
SBS16	0	91.776	0	0	0	0	0
SBS17a	0	0	0	0	0	0	0
SBS17b	0	0	0	0	0	0	0
SBS18	0	0	0	0	0	0	0
SBS19	0	0	0	0	375.038	0	0
SBS20	0	0	0	0	0	0	0
SBS21	0	0	0	0	0	0	0
SBS22	0	0	0	0	0	0	0
SBS23	0	0	0	0	0	0	0
SBS24	0	0	0	0	0	0	0
SBS25	0	0	0	0	0	0	0
SBS26	0	0	0	0	0	0	0
SBS28	0	0	0	0	0	0	0
SBS29	0	0	1279.6	1730.32	659.621	0	0
SBS30	0	218.701	1753.19	1948.07	637.786	0	0
SBS31	0	0	0	0	0	0	0
SBS32	185.158	0	0	0	0	0	9091.37
SBS33	0	0	0	0	0	0	0
SBS34	0	0	0	0	0	0	0
SBS35	0	0	0	0	0	0	0
SBS36	0	0	0	0	0	0	0
SBS37	0	0	0	0	0	0	0
SBS38	0	0	0	0	0	0	0
SBS39	0	0	0	0	0	0	0
SBS40	300.476	0	0	0	0	0	0
SBS41	0	0	0	0	0	0	0
SBS42	0	0	0	0	0	0	0
SBS44	0	0	1404.47	0	781.065	0	0
SBS84	0	0	0	0	0	0	0
SBS85	0	0	0	0	0	4056.47	9093.44
SBS86	0	0	0	0	0	0	0
SBS87	0	0	0	0	0	0	0
SBS88	0	0	0	0	0	0	0
SBS89	228.717	342.941	0	0	0	0	0
SBS90	0	0	0	0	0	0	0
SBS91	0	0	0	0	0	0	0
SBS92	0	0	0	0	0	0	0
SBS93	0	0	0	0	0	0	0
SBS94	0	0	0	0	0	0	0

### Sheet: S3b
Cosine similiarity of COSMIC SBS signatures with trinucleotide mutation profiles of chondrocyte and fibroblast genomes.
Sample	DNA	Signature	Cosine values
Chondrocyte, healthy	Clone	SBS1	0.638084
Chondrocyte, healthy	Clone	SBS2	0.184868
Chondrocyte, healthy	Clone	SBS3	0.6821
Chondrocyte, healthy	Clone	SBS4	0.473945
Chondrocyte, healthy	Clone	SBS5	0.799607
Chondrocyte, healthy	Clone	SBS6	0.669584
Chondrocyte, healthy	Clone	SBS7a	0.271498
Chondrocyte, healthy	Clone	SBS7b	0.348907
Chondrocyte, healthy	Clone	SBS7c	0.230411
Chondrocyte, healthy	Clone	SBS7d	0.242839
Chondrocyte, healthy	Clone	SBS8	0.544068
Chondrocyte, healthy	Clone	SBS9	0.426762
Chondrocyte, healthy	Clone	SBS10a	0.139974
Chondrocyte, healthy	Clone	SBS10b	0.262215
Chondrocyte, healthy	Clone	SBS10c	0.39419
Chondrocyte, healthy	Clone	SBS10d	0.199758
Chondrocyte, healthy	Clone	SBS11	0.371949
Chondrocyte, healthy	Clone	SBS12	0.398919
Chondrocyte, healthy	Clone	SBS13	0.126692
Chondrocyte, healthy	Clone	SBS14	0.32583
Chondrocyte, healthy	Clone	SBS15	0.538751
Chondrocyte, healthy	Clone	SBS16	0.394582
Chondrocyte, healthy	Clone	SBS17a	0.143637
Chondrocyte, healthy	Clone	SBS17b	0.0597391
Chondrocyte, healthy	Clone	SBS18	0.469502
Chondrocyte, healthy	Clone	SBS19	0.386122
Chondrocyte, healthy	Clone	SBS20	0.392332
Chondrocyte, healthy	Clone	SBS21	0.248444
Chondrocyte, healthy	Clone	SBS22	0.193435
Chondrocyte, healthy	Clone	SBS23	0.369769
Chondrocyte, healthy	Clone	SBS24	0.423763
Chondrocyte, healthy	Clone	SBS25	0.66409
Chondrocyte, healthy	Clone	SBS26	0.407687
Chondrocyte, healthy	Clone	SBS28	0.0847442
Chondrocyte, healthy	Clone	SBS29	0.482149
Chondrocyte, healthy	Clone	SBS30	0.486606
Chondrocyte, healthy	Clone	SBS31	0.449479
Chondrocyte, healthy	Clone	SBS32	0.585998
Chondrocyte, healthy	Clone	SBS33	0.219479
Chondrocyte, healthy	Clone	SBS34	0.146404
Chondrocyte, healthy	Clone	SBS35	0.406999
Chondrocyte, healthy	Clone	SBS36	0.329894
Chondrocyte, healthy	Clone	SBS37	0.438621
Chondrocyte, healthy	Clone	SBS38	0.248005
Chondrocyte, healthy	Clone	SBS39	0.476073
Chondrocyte, healthy	Clone	SBS40	0.708499
Chondrocyte, healthy	Clone	SBS41	0.375526
Chondrocyte, healthy	Clone	SBS42	0.419133
Chondrocyte, healthy	Clone	SBS44	0.572004
Chondrocyte, healthy	Clone	SBS84	0.375244
Chondrocyte, healthy	Clone	SBS85	0.338723
Chondrocyte, healthy	Clone	SBS86	0.305045
Chondrocyte, healthy	Clone	SBS87	0.573876
Chondrocyte, healthy	Clone	SBS88	0.352695
Chondrocyte, healthy	Clone	SBS89	0.66705
Chondrocyte, healthy	Clone	SBS90	0.119487
Chondrocyte, healthy	Clone	SBS91	0.147909
Chondrocyte, healthy	Clone	SBS92	0.684441
Chondrocyte, healthy	Clone	SBS93	0.473171
Chondrocyte, healthy	Clone	SBS94	0.652639
Chondrocyte, OA	Clone	SBS1	0.544464
Chondrocyte, OA	Clone	SBS2	0.219685
Chondrocyte, OA	Clone	SBS3	0.74487
Chondrocyte, OA	Clone	SBS4	0.474307
Chondrocyte, OA	Clone	SBS5	0.869626
Chondrocyte, OA	Clone	SBS6	0.593971
Chondrocyte, OA	Clone	SBS7a	0.306762
Chondrocyte, OA	Clone	SBS7b	0.375586
Chondrocyte, OA	Clone	SBS7c	0.271897
Chondrocyte, OA	Clone	SBS7d	0.316042
Chondrocyte, OA	Clone	SBS8	0.572762
Chondrocyte, OA	Clone	SBS9	0.481174
Chondrocyte, OA	Clone	SBS10a	0.134925
Chondrocyte, OA	Clone	SBS10b	0.255189
Chondrocyte, OA	Clone	SBS10c	0.407766
Chondrocyte, OA	Clone	SBS10d	0.185028
Chondrocyte, OA	Clone	SBS11	0.384348
Chondrocyte, OA	Clone	SBS12	0.496542
Chondrocyte, OA	Clone	SBS13	0.147091
Chondrocyte, OA	Clone	SBS14	0.312903
Chondrocyte, OA	Clone	SBS15	0.471327
Chondrocyte, OA	Clone	SBS16	0.502342
Chondrocyte, OA	Clone	SBS17a	0.137038
Chondrocyte, OA	Clone	SBS17b	0.0635977
Chondrocyte, OA	Clone	SBS18	0.441724
Chondrocyte, OA	Clone	SBS19	0.414528
Chondrocyte, OA	Clone	SBS20	0.372713
Chondrocyte, OA	Clone	SBS21	0.314419
Chondrocyte, OA	Clone	SBS22	0.249707
Chondrocyte, OA	Clone	SBS23	0.389206
Chondrocyte, OA	Clone	SBS24	0.421253
Chondrocyte, OA	Clone	SBS25	0.706662
Chondrocyte, OA	Clone	SBS26	0.490401
Chondrocyte, OA	Clone	SBS28	0.102946
Chondrocyte, OA	Clone	SBS29	0.453665
Chondrocyte, OA	Clone	SBS30	0.50203
Chondrocyte, OA	Clone	SBS31	0.479441
Chondrocyte, OA	Clone	SBS32	0.559036
Chondrocyte, OA	Clone	SBS33	0.233086
Chondrocyte, OA	Clone	SBS34	0.182997
Chondrocyte, OA	Clone	SBS35	0.428507
Chondrocyte, OA	Clone	SBS36	0.309682
Chondrocyte, OA	Clone	SBS37	0.521514
Chondrocyte, OA	Clone	SBS38	0.233028
Chondrocyte, OA	Clone	SBS39	0.515965
Chondrocyte, OA	Clone	SBS40	0.763887
Chondrocyte, OA	Clone	SBS41	0.437051
Chondrocyte, OA	Clone	SBS42	0.451576
Chondrocyte, OA	Clone	SBS44	0.569646
Chondrocyte, OA	Clone	SBS84	0.396819
Chondrocyte, OA	Clone	SBS85	0.446391
Chondrocyte, OA	Clone	SBS86	0.328879
Chondrocyte, OA	Clone	SBS87	0.530091
Chondrocyte, OA	Clone	SBS88	0.450251
Chondrocyte, OA	Clone	SBS89	0.690395
Chondrocyte, OA	Clone	SBS90	0.145115
Chondrocyte, OA	Clone	SBS91	0.128046
Chondrocyte, OA	Clone	SBS92	0.778544
Chondrocyte, OA	Clone	SBS93	0.538697
Chondrocyte, OA	Clone	SBS94	0.669692
Chondrocyte, healthy	Single cell	SBS1	0.334608
Chondrocyte, healthy	Single cell	SBS2	0.190451
Chondrocyte, healthy	Single cell	SBS3	0.792339
Chondrocyte, healthy	Single cell	SBS4	0.641402
Chondrocyte, healthy	Single cell	SBS5	0.827321
Chondrocyte, healthy	Single cell	SBS6	0.572435
Chondrocyte, healthy	Single cell	SBS7a	0.299814
Chondrocyte, healthy	Single cell	SBS7b	0.402132
Chondrocyte, healthy	Single cell	SBS7c	0.256117
Chondrocyte, healthy	Single cell	SBS7d	0.231147
Chondrocyte, healthy	Single cell	SBS8	0.693406
Chondrocyte, healthy	Single cell	SBS9	0.421255
Chondrocyte, healthy	Single cell	SBS10a	0.198984
Chondrocyte, healthy	Single cell	SBS10b	0.211314
Chondrocyte, healthy	Single cell	SBS10c	0.463291
Chondrocyte, healthy	Single cell	SBS10d	0.278043
Chondrocyte, healthy	Single cell	SBS11	0.467643
Chondrocyte, healthy	Single cell	SBS12	0.365263
Chondrocyte, healthy	Single cell	SBS13	0.10206
Chondrocyte, healthy	Single cell	SBS14	0.402515
Chondrocyte, healthy	Single cell	SBS15	0.487637
Chondrocyte, healthy	Single cell	SBS16	0.36858
Chondrocyte, healthy	Single cell	SBS17a	0.131706
Chondrocyte, healthy	Single cell	SBS17b	0.0365652
Chondrocyte, healthy	Single cell	SBS18	0.570243
Chondrocyte, healthy	Single cell	SBS19	0.492209
Chondrocyte, healthy	Single cell	SBS20	0.493522
Chondrocyte, healthy	Single cell	SBS21	0.223772
Chondrocyte, healthy	Single cell	SBS22	0.253726
Chondrocyte, healthy	Single cell	SBS23	0.532354
Chondrocyte, healthy	Single cell	SBS24	0.576499
Chondrocyte, healthy	Single cell	SBS25	0.681747
Chondrocyte, healthy	Single cell	SBS26	0.36439
Chondrocyte, healthy	Single cell	SBS28	0.0614984
Chondrocyte, healthy	Single cell	SBS29	0.585355
Chondrocyte, healthy	Single cell	SBS30	0.568441
Chondrocyte, healthy	Single cell	SBS31	0.514302
Chondrocyte, healthy	Single cell	SBS32	0.586668
Chondrocyte, healthy	Single cell	SBS33	0.213116
Chondrocyte, healthy	Single cell	SBS34	0.196708
Chondrocyte, healthy	Single cell	SBS35	0.54357
Chondrocyte, healthy	Single cell	SBS36	0.434435
Chondrocyte, healthy	Single cell	SBS37	0.363474
Chondrocyte, healthy	Single cell	SBS38	0.330879
Chondrocyte, healthy	Single cell	SBS39	0.479242
Chondrocyte, healthy	Single cell	SBS40	0.818399
Chondrocyte, healthy	Single cell	SBS41	0.359618
Chondrocyte, healthy	Single cell	SBS42	0.674329
Chondrocyte, healthy	Single cell	SBS44	0.69087
Chondrocyte, healthy	Single cell	SBS84	0.573564
Chondrocyte, healthy	Single cell	SBS85	0.351883
Chondrocyte, healthy	Single cell	SBS86	0.265776
Chondrocyte, healthy	Single cell	SBS87	0.386411
Chondrocyte, healthy	Single cell	SBS88	0.304178
Chondrocyte, healthy	Single cell	SBS89	0.720342
Chondrocyte, healthy	Single cell	SBS90	0.140987
Chondrocyte, healthy	Single cell	SBS91	0.204328
Chondrocyte, healthy	Single cell	SBS92	0.719725
Chondrocyte, healthy	Single cell	SBS93	0.438718
Chondrocyte, healthy	Single cell	SBS94	0.737667
Chondrocyte, OA, lesion	Single cell	SBS1	0.342713
Chondrocyte, OA, lesion	Single cell	SBS2	0.211687
Chondrocyte, OA, lesion	Single cell	SBS3	0.808724
Chondrocyte, OA, lesion	Single cell	SBS4	0.649177
Chondrocyte, OA, lesion	Single cell	SBS5	0.849264
Chondrocyte, OA, lesion	Single cell	SBS6	0.556694
Chondrocyte, OA, lesion	Single cell	SBS7a	0.327275
Chondrocyte, OA, lesion	Single cell	SBS7b	0.429589
Chondrocyte, OA, lesion	Single cell	SBS7c	0.255039
Chondrocyte, OA, lesion	Single cell	SBS7d	0.264004
Chondrocyte, OA, lesion	Single cell	SBS8	0.701657
Chondrocyte, OA, lesion	Single cell	SBS9	0.44175
Chondrocyte, OA, lesion	Single cell	SBS10a	0.213429
Chondrocyte, OA, lesion	Single cell	SBS10b	0.231696
Chondrocyte, OA, lesion	Single cell	SBS10c	0.474066
Chondrocyte, OA, lesion	Single cell	SBS10d	0.292962
Chondrocyte, OA, lesion	Single cell	SBS11	0.484779
Chondrocyte, OA, lesion	Single cell	SBS12	0.382314
Chondrocyte, OA, lesion	Single cell	SBS13	0.114507
Chondrocyte, OA, lesion	Single cell	SBS14	0.416483
Chondrocyte, OA, lesion	Single cell	SBS15	0.474229
Chondrocyte, OA, lesion	Single cell	SBS16	0.3852
Chondrocyte, OA, lesion	Single cell	SBS17a	0.139164
Chondrocyte, OA, lesion	Single cell	SBS17b	0.0464271
Chondrocyte, OA, lesion	Single cell	SBS18	0.580812
Chondrocyte, OA, lesion	Single cell	SBS19	0.498662
Chondrocyte, OA, lesion	Single cell	SBS20	0.480887
Chondrocyte, OA, lesion	Single cell	SBS21	0.244272
Chondrocyte, OA, lesion	Single cell	SBS22	0.258066
Chondrocyte, OA, lesion	Single cell	SBS23	0.526331
Chondrocyte, OA, lesion	Single cell	SBS24	0.584791
Chondrocyte, OA, lesion	Single cell	SBS25	0.702169
Chondrocyte, OA, lesion	Single cell	SBS26	0.372608
Chondrocyte, OA, lesion	Single cell	SBS28	0.0723213
Chondrocyte, OA, lesion	Single cell	SBS29	0.59303
Chondrocyte, OA, lesion	Single cell	SBS30	0.589857
Chondrocyte, OA, lesion	Single cell	SBS31	0.542301
Chondrocyte, OA, lesion	Single cell	SBS32	0.617083
Chondrocyte, OA, lesion	Single cell	SBS33	0.198729
Chondrocyte, OA, lesion	Single cell	SBS34	0.173124
Chondrocyte, OA, lesion	Single cell	SBS35	0.566831
Chondrocyte, OA, lesion	Single cell	SBS36	0.452148
Chondrocyte, OA, lesion	Single cell	SBS37	0.393711
Chondrocyte, OA, lesion	Single cell	SBS38	0.328276
Chondrocyte, OA, lesion	Single cell	SBS39	0.495688
Chondrocyte, OA, lesion	Single cell	SBS40	0.841251
Chondrocyte, OA, lesion	Single cell	SBS41	0.366796
Chondrocyte, OA, lesion	Single cell	SBS42	0.654817
Chondrocyte, OA, lesion	Single cell	SBS44	0.66127
Chondrocyte, OA, lesion	Single cell	SBS84	0.543161
Chondrocyte, OA, lesion	Single cell	SBS85	0.359222
Chondrocyte, OA, lesion	Single cell	SBS86	0.283188
Chondrocyte, OA, lesion	Single cell	SBS87	0.395289
Chondrocyte, OA, lesion	Single cell	SBS88	0.321243
Chondrocyte, OA, lesion	Single cell	SBS89	0.748229
Chondrocyte, OA, lesion	Single cell	SBS90	0.139168
Chondrocyte, OA, lesion	Single cell	SBS91	0.210908
Chondrocyte, OA, lesion	Single cell	SBS92	0.743058
Chondrocyte, OA, lesion	Single cell	SBS93	0.46427
Chondrocyte, OA, lesion	Single cell	SBS94	0.751532
Chondrocyte, OA, non-lesion	Single cell	SBS1	0.328452
Chondrocyte, OA, non-lesion	Single cell	SBS2	0.23727
Chondrocyte, OA, non-lesion	Single cell	SBS3	0.795219
Chondrocyte, OA, non-lesion	Single cell	SBS4	0.631398
Chondrocyte, OA, non-lesion	Single cell	SBS5	0.846466
Chondrocyte, OA, non-lesion	Single cell	SBS6	0.55022
Chondrocyte, OA, non-lesion	Single cell	SBS7a	0.346536
Chondrocyte, OA, non-lesion	Single cell	SBS7b	0.454291
Chondrocyte, OA, non-lesion	Single cell	SBS7c	0.2576
Chondrocyte, OA, non-lesion	Single cell	SBS7d	0.260507
Chondrocyte, OA, non-lesion	Single cell	SBS8	0.686272
Chondrocyte, OA, non-lesion	Single cell	SBS9	0.435095
Chondrocyte, OA, non-lesion	Single cell	SBS10a	0.211546
Chondrocyte, OA, non-lesion	Single cell	SBS10b	0.232072
Chondrocyte, OA, non-lesion	Single cell	SBS10c	0.482859
Chondrocyte, OA, non-lesion	Single cell	SBS10d	0.29889
Chondrocyte, OA, non-lesion	Single cell	SBS11	0.50779
Chondrocyte, OA, non-lesion	Single cell	SBS12	0.3734
Chondrocyte, OA, non-lesion	Single cell	SBS13	0.112623
Chondrocyte, OA, non-lesion	Single cell	SBS14	0.404487
Chondrocyte, OA, non-lesion	Single cell	SBS15	0.462238
Chondrocyte, OA, non-lesion	Single cell	SBS16	0.362477
Chondrocyte, OA, non-lesion	Single cell	SBS17a	0.137106
Chondrocyte, OA, non-lesion	Single cell	SBS17b	0.0399076
Chondrocyte, OA, non-lesion	Single cell	SBS18	0.579567
Chondrocyte, OA, non-lesion	Single cell	SBS19	0.537199
Chondrocyte, OA, non-lesion	Single cell	SBS20	0.475585
Chondrocyte, OA, non-lesion	Single cell	SBS21	0.224281
Chondrocyte, OA, non-lesion	Single cell	SBS22	0.24829
Chondrocyte, OA, non-lesion	Single cell	SBS23	0.544054
Chondrocyte, OA, non-lesion	Single cell	SBS24	0.568914
Chondrocyte, OA, non-lesion	Single cell	SBS25	0.701273
Chondrocyte, OA, non-lesion	Single cell	SBS26	0.365402
Chondrocyte, OA, non-lesion	Single cell	SBS28	0.0743696
Chondrocyte, OA, non-lesion	Single cell	SBS29	0.577502
Chondrocyte, OA, non-lesion	Single cell	SBS30	0.608163
Chondrocyte, OA, non-lesion	Single cell	SBS31	0.556002
Chondrocyte, OA, non-lesion	Single cell	SBS32	0.636195
Chondrocyte, OA, non-lesion	Single cell	SBS33	0.212014
Chondrocyte, OA, non-lesion	Single cell	SBS34	0.195491
Chondrocyte, OA, non-lesion	Single cell	SBS35	0.555873
Chondrocyte, OA, non-lesion	Single cell	SBS36	0.454317
Chondrocyte, OA, non-lesion	Single cell	SBS37	0.375974
Chondrocyte, OA, non-lesion	Single cell	SBS38	0.313224
Chondrocyte, OA, non-lesion	Single cell	SBS39	0.473159
Chondrocyte, OA, non-lesion	Single cell	SBS40	0.842467
Chondrocyte, OA, non-lesion	Single cell	SBS41	0.377534
Chondrocyte, OA, non-lesion	Single cell	SBS42	0.651926
Chondrocyte, OA, non-lesion	Single cell	SBS44	0.664526
Chondrocyte, OA, non-lesion	Single cell	SBS84	0.549904
Chondrocyte, OA, non-lesion	Single cell	SBS85	0.354223
Chondrocyte, OA, non-lesion	Single cell	SBS86	0.264374
Chondrocyte, OA, non-lesion	Single cell	SBS87	0.387933
Chondrocyte, OA, non-lesion	Single cell	SBS88	0.301135
Chondrocyte, OA, non-lesion	Single cell	SBS89	0.737153
Chondrocyte, OA, non-lesion	Single cell	SBS90	0.133861
Chondrocyte, OA, non-lesion	Single cell	SBS91	0.220237
Chondrocyte, OA, non-lesion	Single cell	SBS92	0.73952
Chondrocyte, OA, non-lesion	Single cell	SBS93	0.447148
Chondrocyte, OA, non-lesion	Single cell	SBS94	0.736373
Fibroblast, sun-exposed	Clone	SBS1	0.0596758
Fibroblast, sun-exposed	Clone	SBS2	0.713194
Fibroblast, sun-exposed	Clone	SBS3	0.35506
Fibroblast, sun-exposed	Clone	SBS4	0.169007
Fibroblast, sun-exposed	Clone	SBS5	0.49567
Fibroblast, sun-exposed	Clone	SBS6	0.161714
Fibroblast, sun-exposed	Clone	SBS7a	0.927858
Fibroblast, sun-exposed	Clone	SBS7b	0.793437
Fibroblast, sun-exposed	Clone	SBS7c	0.159022
Fibroblast, sun-exposed	Clone	SBS7d	0.194432
Fibroblast, sun-exposed	Clone	SBS8	0.163195
Fibroblast, sun-exposed	Clone	SBS9	0.212707
Fibroblast, sun-exposed	Clone	SBS10a	0.0611128
Fibroblast, sun-exposed	Clone	SBS10b	0.31981
Fibroblast, sun-exposed	Clone	SBS10c	0.17127
Fibroblast, sun-exposed	Clone	SBS10d	0.0750821
Fibroblast, sun-exposed	Clone	SBS11	0.68585
Fibroblast, sun-exposed	Clone	SBS12	0.129154
Fibroblast, sun-exposed	Clone	SBS13	0.0479282
Fibroblast, sun-exposed	Clone	SBS14	0.0667288
Fibroblast, sun-exposed	Clone	SBS15	0.135717
Fibroblast, sun-exposed	Clone	SBS16	0.145007
Fibroblast, sun-exposed	Clone	SBS17a	0.0399054
Fibroblast, sun-exposed	Clone	SBS17b	0.0345946
Fibroblast, sun-exposed	Clone	SBS18	0.166447
Fibroblast, sun-exposed	Clone	SBS19	0.480616
Fibroblast, sun-exposed	Clone	SBS20	0.119619
Fibroblast, sun-exposed	Clone	SBS21	0.0738679
Fibroblast, sun-exposed	Clone	SBS22	0.0641538
Fibroblast, sun-exposed	Clone	SBS23	0.416582
Fibroblast, sun-exposed	Clone	SBS24	0.146306
Fibroblast, sun-exposed	Clone	SBS25	0.284684
Fibroblast, sun-exposed	Clone	SBS26	0.109073
Fibroblast, sun-exposed	Clone	SBS28	0.0666327
Fibroblast, sun-exposed	Clone	SBS29	0.101979
Fibroblast, sun-exposed	Clone	SBS30	0.747875
Fibroblast, sun-exposed	Clone	SBS31	0.422452
Fibroblast, sun-exposed	Clone	SBS32	0.461558
Fibroblast, sun-exposed	Clone	SBS33	0.0736947
Fibroblast, sun-exposed	Clone	SBS34	0.0666327
Fibroblast, sun-exposed	Clone	SBS35	0.25244
Fibroblast, sun-exposed	Clone	SBS36	0.123072
Fibroblast, sun-exposed	Clone	SBS37	0.153588
Fibroblast, sun-exposed	Clone	SBS38	0.0701033
Fibroblast, sun-exposed	Clone	SBS39	0.177957
Fibroblast, sun-exposed	Clone	SBS40	0.542649
Fibroblast, sun-exposed	Clone	SBS41	0.215831
Fibroblast, sun-exposed	Clone	SBS42	0.326711
Fibroblast, sun-exposed	Clone	SBS44	0.138491
Fibroblast, sun-exposed	Clone	SBS84	0.263738
Fibroblast, sun-exposed	Clone	SBS85	0.219881
Fibroblast, sun-exposed	Clone	SBS86	0.134596
Fibroblast, sun-exposed	Clone	SBS87	0.137124
Fibroblast, sun-exposed	Clone	SBS88	0.101244
Fibroblast, sun-exposed	Clone	SBS89	0.28563
Fibroblast, sun-exposed	Clone	SBS90	0.0657268
Fibroblast, sun-exposed	Clone	SBS91	0.0760684
Fibroblast, sun-exposed	Clone	SBS92	0.430981
Fibroblast, sun-exposed	Clone	SBS93	0.232473
Fibroblast, sun-exposed	Clone	SBS94	0.323561
Fibroblast, sun-protected	Clone	SBS1	0.113392
Fibroblast, sun-protected	Clone	SBS2	0.737825
Fibroblast, sun-protected	Clone	SBS3	0.418225
Fibroblast, sun-protected	Clone	SBS4	0.225607
Fibroblast, sun-protected	Clone	SBS5	0.571451
Fibroblast, sun-protected	Clone	SBS6	0.219046
Fibroblast, sun-protected	Clone	SBS7a	0.86294
Fibroblast, sun-protected	Clone	SBS7b	0.7532
Fibroblast, sun-protected	Clone	SBS7c	0.161589
Fibroblast, sun-protected	Clone	SBS7d	0.22021
Fibroblast, sun-protected	Clone	SBS8	0.219689
Fibroblast, sun-protected	Clone	SBS9	0.25438
Fibroblast, sun-protected	Clone	SBS10a	0.0928753
Fibroblast, sun-protected	Clone	SBS10b	0.351824
Fibroblast, sun-protected	Clone	SBS10c	0.22187
Fibroblast, sun-protected	Clone	SBS10d	0.109434
Fibroblast, sun-protected	Clone	SBS11	0.676124
Fibroblast, sun-protected	Clone	SBS12	0.184322
Fibroblast, sun-protected	Clone	SBS13	0.0701223
Fibroblast, sun-protected	Clone	SBS14	0.114648
Fibroblast, sun-protected	Clone	SBS15	0.179987
Fibroblast, sun-protected	Clone	SBS16	0.205645
Fibroblast, sun-protected	Clone	SBS17a	0.052542
Fibroblast, sun-protected	Clone	SBS17b	0.0389496
Fibroblast, sun-protected	Clone	SBS18	0.224372
Fibroblast, sun-protected	Clone	SBS19	0.518809
Fibroblast, sun-protected	Clone	SBS20	0.161454
Fibroblast, sun-protected	Clone	SBS21	0.105099
Fibroblast, sun-protected	Clone	SBS22	0.0736729
Fibroblast, sun-protected	Clone	SBS23	0.427966
Fibroblast, sun-protected	Clone	SBS24	0.19153
Fibroblast, sun-protected	Clone	SBS25	0.349892
Fibroblast, sun-protected	Clone	SBS26	0.161064
Fibroblast, sun-protected	Clone	SBS28	0.0748048
Fibroblast, sun-protected	Clone	SBS29	0.163539
Fibroblast, sun-protected	Clone	SBS30	0.734079
Fibroblast, sun-protected	Clone	SBS31	0.444963
Fibroblast, sun-protected	Clone	SBS32	0.516546
Fibroblast, sun-protected	Clone	SBS33	0.100467
Fibroblast, sun-protected	Clone	SBS34	0.0660638
Fibroblast, sun-protected	Clone	SBS35	0.280643
Fibroblast, sun-protected	Clone	SBS36	0.174652
Fibroblast, sun-protected	Clone	SBS37	0.209593
Fibroblast, sun-protected	Clone	SBS38	0.105738
Fibroblast, sun-protected	Clone	SBS39	0.231966
Fibroblast, sun-protected	Clone	SBS40	0.607248
Fibroblast, sun-protected	Clone	SBS41	0.250541
Fibroblast, sun-protected	Clone	SBS42	0.356358
Fibroblast, sun-protected	Clone	SBS44	0.204533
Fibroblast, sun-protected	Clone	SBS84	0.297033
Fibroblast, sun-protected	Clone	SBS85	0.257313
Fibroblast, sun-protected	Clone	SBS86	0.173029
Fibroblast, sun-protected	Clone	SBS87	0.188759
Fibroblast, sun-protected	Clone	SBS88	0.139207
Fibroblast, sun-protected	Clone	SBS89	0.352927
Fibroblast, sun-protected	Clone	SBS90	0.0663979
Fibroblast, sun-protected	Clone	SBS91	0.0962332
Fibroblast, sun-protected	Clone	SBS92	0.508258
Fibroblast, sun-protected	Clone	SBS93	0.283664
Fibroblast, sun-protected	Clone	SBS94	0.382563
