## Supplemental_tables S1-S7 for "Comparative whole-genome analyses of articular chondrocytes and skin fibroblasts reveal distinct genome instability landscapes in mesenchymal cell types": Supplemental_table_S5.xlsx

### Sheet: Legends
Table S5
Analyses of mutational motifs.
S5a	Percentage of donors with average MEML value >0 for indicated motifs and cell types.
S5b	Mean and median motif enrichment and MEML in different cell types for indictaed motifs with corresponding P- values from wilcox rank sum test.
S5c	Contribution of aTn and nCg MEML respectively to all AT and CG pair mutations detected in different cell types.
S5d	Motif-motif correlation analyses.
S5e	Decomposition of mutational motif enrichment per donor into component mutation rates.
S5f	Spearman correlation analysis between donor age and average donor MEML for indicated motifs and cell types.

### Sheet: S5a
Percentage of donors with average MEML value >0 for indicated motifs and cell types.
Motif	Type	AF_filter	Source_study	number_of_donors	%donors with MEML > 0
aCy→aTy	Chondrocyte, OA	None	This study	6	0
aCy→aTy	Chondrocyte, OA	<45%	This study	6	0
aCy→aTy	Chondrocyte, OA	45%-55% or ≥90%	This study	6	0
aCy→aTy	Chondrocyte, OA, lesion	None	Ren et al. 2025	9	0
aCy→aTy	Chondrocyte, OA, non-lesion	None	Ren et al. 2025	4	0
aCy→aTy	Chondrocyte, healthy	None	Ren et al. 2025	8	0
aCy→aTy	Chondrocyte, healthy	None	This study	3	0
aCy→aTy	Chondrocyte, healthy	<45%	This study	3	0
aCy→aTy	Chondrocyte, healthy	45%-55% or ≥90%	This study	3	0
aCy→aTy	Fibroblast, sun-exposed	45%-55% or ≥90%	Saini et al. 2016, 2021	2	0
aCy→aTy	Fibroblast, sun-protected	45%-55% or ≥90%	Saini et al. 2016, 2021	21	0
aTn→aCn	Chondrocyte, OA	None	This study	6	100
aTn→aCn	Chondrocyte, OA	<45%	This study	6	100
aTn→aCn	Chondrocyte, OA	45%-55% or ≥90%	This study	6	100
aTn→aCn	Chondrocyte, OA, lesion	None	Ren et al. 2025	9	100
aTn→aCn	Chondrocyte, OA, non-lesion	None	Ren et al. 2025	4	100
aTn→aCn	Chondrocyte, healthy	None	Ren et al. 2025	8	87.5
aTn→aCn	Chondrocyte, healthy	None	This study	3	100
aTn→aCn	Chondrocyte, healthy	<45%	This study	3	100
aTn→aCn	Chondrocyte, healthy	45%-55% or ≥90%	This study	3	100
aTn→aCn	Fibroblast, sun-exposed	45%-55% or ≥90%	Saini et al. 2016, 2021	2	50
aTn→aCn	Fibroblast, sun-protected	45%-55% or ≥90%	Saini et al. 2016, 2021	21	76.1905
cTg→cAg	Chondrocyte, OA	None	This study	6	0
cTg→cAg	Chondrocyte, OA	<45%	This study	6	0
cTg→cAg	Chondrocyte, OA	45%-55% or ≥90%	This study	6	0
cTg→cAg	Chondrocyte, OA, lesion	None	Ren et al. 2025	9	11.1111
cTg→cAg	Chondrocyte, OA, non-lesion	None	Ren et al. 2025	4	0
cTg→cAg	Chondrocyte, healthy	None	Ren et al. 2025	8	0
cTg→cAg	Chondrocyte, healthy	None	This study	3	0
cTg→cAg	Chondrocyte, healthy	<45%	This study	3	0
cTg→cAg	Chondrocyte, healthy	45%-55% or ≥90%	This study	3	0
cTg→cAg	Fibroblast, sun-exposed	45%-55% or ≥90%	Saini et al. 2016, 2021	2	0
cTg→cAg	Fibroblast, sun-protected	45%-55% or ≥90%	Saini et al. 2016, 2021	21	0
gCn→gAn	Chondrocyte, OA	None	This study	6	0
gCn→gAn	Chondrocyte, OA	<45%	This study	6	0
gCn→gAn	Chondrocyte, OA	45%-55% or ≥90%	This study	6	0
gCn→gAn	Chondrocyte, OA, lesion	None	Ren et al. 2025	9	0
gCn→gAn	Chondrocyte, OA, non-lesion	None	Ren et al. 2025	4	0
gCn→gAn	Chondrocyte, healthy	None	Ren et al. 2025	8	0
gCn→gAn	Chondrocyte, healthy	None	This study	3	0
gCn→gAn	Chondrocyte, healthy	<45%	This study	3	0
gCn→gAn	Chondrocyte, healthy	45%-55% or ≥90%	This study	3	0
gCn→gAn	Fibroblast, sun-exposed	45%-55% or ≥90%	Saini et al. 2016, 2021	2	0
gCn→gAn	Fibroblast, sun-protected	45%-55% or ≥90%	Saini et al. 2016, 2021	21	0
hTg→hGg	Chondrocyte, OA	None	This study	6	0
hTg→hGg	Chondrocyte, OA	<45%	This study	6	0
hTg→hGg	Chondrocyte, OA	45%-55% or ≥90%	This study	6	0
hTg→hGg	Chondrocyte, OA, lesion	None	Ren et al. 2025	9	55.5556
hTg→hGg	Chondrocyte, OA, non-lesion	None	Ren et al. 2025	4	50
hTg→hGg	Chondrocyte, healthy	None	Ren et al. 2025	8	25
hTg→hGg	Chondrocyte, healthy	None	This study	3	33.3333
hTg→hGg	Chondrocyte, healthy	<45%	This study	3	0
hTg→hGg	Chondrocyte, healthy	45%-55% or ≥90%	This study	3	0
hTg→hGg	Fibroblast, sun-exposed	45%-55% or ≥90%	Saini et al. 2016, 2021	2	50
hTg→hGg	Fibroblast, sun-protected	45%-55% or ≥90%	Saini et al. 2016, 2021	21	0
nCg→nTg	Chondrocyte, OA	None	This study	6	100
nCg→nTg	Chondrocyte, OA	<45%	This study	6	100
nCg→nTg	Chondrocyte, OA	45%-55% or ≥90%	This study	6	100
nCg→nTg	Chondrocyte, OA, lesion	None	Ren et al. 2025	9	100
nCg→nTg	Chondrocyte, OA, non-lesion	None	Ren et al. 2025	4	100
nCg→nTg	Chondrocyte, healthy	None	Ren et al. 2025	8	100
nCg→nTg	Chondrocyte, healthy	None	This study	3	100
nCg→nTg	Chondrocyte, healthy	<45%	This study	3	100
nCg→nTg	Chondrocyte, healthy	45%-55% or ≥90%	This study	3	100
nCg→nTg	Fibroblast, sun-exposed	45%-55% or ≥90%	Saini et al. 2016, 2021	2	100
nCg→nTg	Fibroblast, sun-protected	45%-55% or ≥90%	Saini et al. 2016, 2021	21	100
nTt→nCt	Chondrocyte, OA	None	This study	6	0
nTt→nCt	Chondrocyte, OA	<45%	This study	6	0
nTt→nCt	Chondrocyte, OA	45%-55% or ≥90%	This study	6	0
nTt→nCt	Chondrocyte, OA, lesion	None	Ren et al. 2025	9	0
nTt→nCt	Chondrocyte, OA, non-lesion	None	Ren et al. 2025	4	0
nTt→nCt	Chondrocyte, healthy	None	Ren et al. 2025	8	0
nTt→nCt	Chondrocyte, healthy	None	This study	3	0
nTt→nCt	Chondrocyte, healthy	<45%	This study	3	0
nTt→nCt	Chondrocyte, healthy	45%-55% or ≥90%	This study	3	0
nTt→nCt	Fibroblast, sun-exposed	45%-55% or ≥90%	Saini et al. 2016, 2021	2	100
nTt→nCt	Fibroblast, sun-protected	45%-55% or ≥90%	Saini et al. 2016, 2021	21	4.7619
tCw→tGw	Chondrocyte, OA	None	This study	6	66.6667
tCw→tGw	Chondrocyte, OA	<45%	This study	6	33.3333
tCw→tGw	Chondrocyte, OA	45%-55% or ≥90%	This study	6	0
tCw→tGw	Chondrocyte, OA, lesion	None	Ren et al. 2025	9	0
tCw→tGw	Chondrocyte, OA, non-lesion	None	Ren et al. 2025	4	0
tCw→tGw	Chondrocyte, healthy	None	Ren et al. 2025	8	0
tCw→tGw	Chondrocyte, healthy	None	This study	3	0
tCw→tGw	Chondrocyte, healthy	<45%	This study	3	0
tCw→tGw	Chondrocyte, healthy	45%-55% or ≥90%	This study	3	0
tCw→tGw	Fibroblast, sun-exposed	45%-55% or ≥90%	Saini et al. 2016, 2021	2	50
tCw→tGw	Fibroblast, sun-protected	45%-55% or ≥90%	Saini et al. 2016, 2021	21	28.5714
tCw→tTw	Chondrocyte, OA	None	This study	6	0
tCw→tTw	Chondrocyte, OA	<45%	This study	6	0
tCw→tTw	Chondrocyte, OA	45%-55% or ≥90%	This study	6	0
tCw→tTw	Chondrocyte, OA, lesion	None	Ren et al. 2025	9	0
tCw→tTw	Chondrocyte, OA, non-lesion	None	Ren et al. 2025	4	0
tCw→tTw	Chondrocyte, healthy	None	Ren et al. 2025	8	0
tCw→tTw	Chondrocyte, healthy	None	This study	3	0
tCw→tTw	Chondrocyte, healthy	<45%	This study	3	0
tCw→tTw	Chondrocyte, healthy	45%-55% or ≥90%	This study	3	0
tCw→tTw	Fibroblast, sun-exposed	45%-55% or ≥90%	Saini et al. 2016, 2021	2	100
tCw→tTw	Fibroblast, sun-protected	45%-55% or ≥90%	Saini et al. 2016, 2021	21	61.9048
tgC→tgA	Chondrocyte, OA	None	This study	6	0
tgC→tgA	Chondrocyte, OA	<45%	This study	6	0
tgC→tgA	Chondrocyte, OA	45%-55% or ≥90%	This study	6	0
tgC→tgA	Chondrocyte, OA, lesion	None	Ren et al. 2025	9	0
tgC→tgA	Chondrocyte, OA, non-lesion	None	Ren et al. 2025	4	0
tgC→tgA	Chondrocyte, healthy	None	Ren et al. 2025	8	0
tgC→tgA	Chondrocyte, healthy	None	This study	3	0
tgC→tgA	Chondrocyte, healthy	<45%	This study	3	0
tgC→tgA	Chondrocyte, healthy	45%-55% or ≥90%	This study	3	0
tgC→tgA	Fibroblast, sun-exposed	45%-55% or ≥90%	Saini et al. 2016, 2021	2	0
tgC→tgA	Fibroblast, sun-protected	45%-55% or ≥90%	Saini et al. 2016, 2021	21	0
yCn→yTn	Chondrocyte, OA	None	This study	6	0
yCn→yTn	Chondrocyte, OA	<45%	This study	6	0
yCn→yTn	Chondrocyte, OA	45%-55% or ≥90%	This study	6	0
yCn→yTn	Chondrocyte, OA, lesion	None	Ren et al. 2025	9	0
yCn→yTn	Chondrocyte, OA, non-lesion	None	Ren et al. 2025	4	0
yCn→yTn	Chondrocyte, healthy	None	Ren et al. 2025	8	0
yCn→yTn	Chondrocyte, healthy	None	This study	3	0
yCn→yTn	Chondrocyte, healthy	<45%	This study	3	0
yCn→yTn	Chondrocyte, healthy	45%-55% or ≥90%	This study	3	0
yCn→yTn	Fibroblast, sun-exposed	45%-55% or ≥90%	Saini et al. 2016, 2021	2	100
yCn→yTn	Fibroblast, sun-protected	45%-55% or ≥90%	Saini et al. 2016, 2021	21	61.9048

### Sheet: S5b
Mean and median motif enrichment and MEML in different cell types for indictaed motifs with corresponding P- values from wilcox rank sum test.
Feature	Motif	group 1	group 2	group 1 median	group 2 median	group 1 mean	group 2 mean	mann-whitney-wilcox test p-value (two-sided)	mann-whitney-wilcox test p-value (one-sided)
Enrichment per donor	aTn→aCn	Chondrocyte, healthy (clone)	Chondrocyte, OA (clone)	1.80337	1.61709	1.71634	1.73661	1	0.5
Enrichment per donor	aTn→aCn	Chondrocyte, healthy (single cell)	Chondrocyte, OA, lesion (single cell)	1.71611	1.65354	1.65489	1.6697	0.962567	0.481283
Enrichment per donor	aTn→aCn	Chondrocyte, healthy (single cell)	Chondrocyte, OA, non-lesion (single cell)	1.71611	1.61237	1.65489	1.54439	0.367677	0.183838
Enrichment per donor	aTn→aCn	Chondrocyte, OA, lesion (single cell)	Chondrocyte, OA, non-lesion (single cell)	1.65354	1.61237	1.6697	1.54439	0.413986	0.206993
Enrichment per donor	aTr→aCr	Chondrocyte, healthy (clone)	Chondrocyte, OA (clone)	1.85591	1.9204	2.00284	2.03997	0.714286	0.357143
Enrichment per donor	aTr→aCr	Chondrocyte, healthy (single cell)	Chondrocyte, OA, lesion (single cell)	2.02647	1.97784	2.03372	1.97513	0.962567	0.481283
Enrichment per donor	aTr→aCr	Chondrocyte, healthy (single cell)	Chondrocyte, OA, non-lesion (single cell)	2.02647	1.94474	2.03372	1.91837	0.808081	0.40404
Enrichment per donor	aTr→aCr	Chondrocyte, OA, lesion (single cell)	Chondrocyte, OA, non-lesion (single cell)	1.97784	1.94474	1.97513	1.91837	0.71049	0.355245
Enrichment per donor	nCg→nTg	Chondrocyte, healthy (clone)	Chondrocyte, OA (clone)	6.43439	5.97649	6.56127	6.045	0.380952	0.190476
Enrichment per donor	nCg→nTg	Chondrocyte, healthy (single cell)	Chondrocyte, OA, lesion (single cell)	4.10059	3.87555	4.18548	4.01402	0.480708	0.240354
Enrichment per donor	nCg→nTg	Chondrocyte, healthy (single cell)	Chondrocyte, OA, non-lesion (single cell)	4.10059	3.94125	4.18548	3.82318	0.569697	0.284848
Enrichment per donor	nCg→nTg	Chondrocyte, OA, lesion (single cell)	Chondrocyte, OA, non-lesion (single cell)	3.87555	3.94125	4.01402	3.82318	0.825175	0.412587
Enrichment per donor	rCg→rTg	Chondrocyte, healthy (clone)	Chondrocyte, OA (clone)	7.83675	7.50931	8.19565	7.66478	0.261905	0.130952
Enrichment per donor	rCg→rTg	Chondrocyte, healthy (single cell)	Chondrocyte, OA, lesion (single cell)	4.90108	4.71393	5.06091	4.76606	0.672974	0.336487
Enrichment per donor	rCg→rTg	Chondrocyte, healthy (single cell)	Chondrocyte, OA, non-lesion (single cell)	4.90108	4.54103	5.06091	4.46158	0.569697	0.284848
Enrichment per donor	rCg→rTg	Chondrocyte, OA, lesion (single cell)	Chondrocyte, OA, non-lesion (single cell)	4.71393	4.54103	4.76606	4.46158	0.503497	0.251748
Enrichment per donor	yCg→yTg	Chondrocyte, healthy (clone)	Chondrocyte, OA (clone)	4.66473	4.11109	4.70784	4.27241	0.261905	0.130952
Enrichment per donor	yCg→yTg	Chondrocyte, healthy (single cell)	Chondrocyte, OA, lesion (single cell)	3.27385	3.09524	3.28889	3.23685	0.672974	0.336487
Enrichment per donor	yCg→yTg	Chondrocyte, healthy (single cell)	Chondrocyte, OA, non-lesion (single cell)	3.27385	3.35228	3.28889	3.19136	0.933333	0.466667
Enrichment per donor	yCg→yTg	Chondrocyte, OA, lesion (single cell)	Chondrocyte, OA, non-lesion (single cell)	3.09524	3.35228	3.23685	3.19136	0.825175	0.412587
Enrichment per donor	aTn→aCn	Chondrocyte, clone	Chondrocyte, single cell	1.62398	1.6385	1.72985	1.63356	0.366646	0.183323
Enrichment per donor	aTn→aCn	Chondrocyte, clone	Fibroblast, sun-protected	1.62398	1.44829	1.72985	1.47608	0.00770927	0.00385464
Enrichment per donor	aTn→aCn	Chondrocyte, single cell	Fibroblast, sun-protected	1.6385	1.44829	1.63356	1.47608	0.02867	0.014335
Enrichment per donor	aTr→aCr	Chondrocyte, clone	Chondrocyte, single cell	1.90581	1.97784	2.02759	1.97925	1	0.5
Enrichment per donor	aTr→aCr	Chondrocyte, clone	Fibroblast, sun-protected	1.90581	1.62057	2.02759	1.69036	0.0165172	0.0082586
Enrichment per donor	aTr→aCr	Chondrocyte, single cell	Fibroblast, sun-protected	1.97784	1.62057	1.97925	1.69036	0.0058867	0.00294335
Enrichment per donor	nCg→nTg	Chondrocyte, clone	Chondrocyte, single cell	6.06565	4.12445	6.21709	4.09882	1.28018e-06	6.40092e-07
Enrichment per donor	nCg→nTg	Chondrocyte, clone	Fibroblast, sun-exposed	6.06565	1.46492	6.21709	1.46492	0.0363636	0.0181818
Enrichment per donor	nCg→nTg	Chondrocyte, clone	Fibroblast, sun-protected	6.06565	2.50225	6.21709	3.17039	1.67748e-06	8.38741e-07
Enrichment per donor	nCg→nTg	Chondrocyte, single cell	Fibroblast, sun-exposed	4.12445	1.46492	4.09882	1.46492	0.0116959	0.00584795
Enrichment per donor	nCg→nTg	Chondrocyte, single cell	Fibroblast, sun-protected	4.12445	2.50225	4.09882	3.17039	0.0596747	0.0298374
Enrichment per donor	nCg→nTg	Fibroblast, sun-exposed	Fibroblast, sun-protected	1.46492	2.50225	1.46492	3.17039	0.126482	0.0632411
Enrichment per donor	rCg→rTg	Chondrocyte, clone	Chondrocyte, single cell	7.66899	4.73918	7.84174	4.87495	1.28018e-06	6.40092e-07
Enrichment per donor	rCg→rTg	Chondrocyte, clone	Fibroblast, sun-exposed	7.66899	1.22941	7.84174	1.22941	0.2	0.1
Enrichment per donor	rCg→rTg	Chondrocyte, clone	Fibroblast, sun-protected	7.66899	4.53044	7.84174	4.49266	0.000102485	5.12427e-05
Enrichment per donor	rCg→rTg	Chondrocyte, single cell	Fibroblast, sun-exposed	4.73918	1.22941	4.87495	1.22941	0.111111	0.0555556
Enrichment per donor	rCg→rTg	Chondrocyte, single cell	Fibroblast, sun-protected	4.73918	4.53044	4.87495	4.49266	0.654813	0.327406
Enrichment per donor	rCg→rTg	Fibroblast, sun-exposed	Fibroblast, sun-protected	1.22941	4.53044	1.22941	4.49266	0.125	0.0625
Enrichment per donor	yCg→yTg	Chondrocyte, clone	Chondrocyte, single cell	4.31478	3.26028	4.41755	3.30419	0.000698981	0.00034949
Enrichment per donor	yCg→yTg	Chondrocyte, clone	Fibroblast, sun-exposed	4.31478	2.04044	4.41755	2.04044	0.0363636	0.0181818
Enrichment per donor	yCg→yTg	Chondrocyte, clone	Fibroblast, sun-protected	4.31478	2.62949	4.41755	2.86337	0.000152651	7.63255e-05
Enrichment per donor	yCg→yTg	Chondrocyte, single cell	Fibroblast, sun-exposed	3.26028	2.04044	3.30419	2.04044	0.0116959	0.00584795
Enrichment per donor	yCg→yTg	Chondrocyte, single cell	Fibroblast, sun-protected	3.26028	2.62949	3.30419	2.86337	0.063898	0.031949
Enrichment per donor	yCg→yTg	Fibroblast, sun-exposed	Fibroblast, sun-protected	2.04044	2.62949	2.04044	2.86337	0.197628	0.0988142
MEML (average in a donor	aTn→aCn	Chondrocyte, clone	Chondrocyte, single cell	14	8.2	14.5556	9.34248	0.0709415	0.0354708
MEML (average in a donor	aTn→aCn	Chondrocyte, clone	Fibroblast, sun-protected	14	17.5	14.5556	16.0714	0.617553	0.308777
MEML (average in a donor	aTn→aCn	Chondrocyte, clone	Fibroblast, sun-exposed	14	3.16667	14.5556	3.16667	0.0727273	0.0363636
MEML (average in a donor	aTn→aCn	Chondrocyte, single cell	Fibroblast, sun-protected	8.2	17.5	9.34248	16.0714	0.0596966	0.0298483
MEML (average in a donor	aTn→aCn	Chondrocyte, single cell	Fibroblast, sun-exposed	8.2	3.16667	9.34248	3.16667	0.143767	0.0718835
MEML (average in a donor	aTn→aCn	Fibroblast, sun-protected	Fibroblast, sun-exposed	17.5	3.16667	16.0714	3.16667	0.152063	0.0760315
MEML (average in a donor	nCg→nTg	Chondrocyte, clone	Chondrocyte, single cell	47	25.6	47.8333	26.5402	0.00527244	0.00263622
MEML (average in a donor	nCg→nTg	Chondrocyte, clone	Fibroblast, sun-protected	47	48.5	47.8333	51.0794	0.768606	0.384303
MEML (average in a donor	nCg→nTg	Chondrocyte, clone	Fibroblast, sun-exposed	47	71	47.8333	71	0.581818	0.290909
MEML (average in a donor	nCg→nTg	Chondrocyte, single cell	Fibroblast, sun-protected	25.6	48.5	26.5402	51.0794	8.00455e-07	4.00227e-07
MEML (average in a donor	nCg→nTg	Chondrocyte, single cell	Fibroblast, sun-exposed	25.6	71	26.5402	71	0.0467836	0.0233918
MEML (average in a donor	nCg→nTg	Fibroblast, sun-protected	Fibroblast, sun-exposed	48.5	71	51.0794	71	0.382616	0.191308
MEML (average in a donor	yCn→yTn	Chondrocyte, clone	Chondrocyte, single cell	0	0	0	0
MEML (average in a donor	yCn→yTn	Chondrocyte, clone	Fibroblast, sun-protected	0	143.5	0	348.635	0.00371506	0.00185753
MEML (average in a donor	yCn→yTn	Chondrocyte, clone	Fibroblast, sun-exposed	0	1466.08	0	1466.08	0.00296228	0.00148114
MEML (average in a donor	yCn→yTn	Chondrocyte, single cell	Fibroblast, sun-protected	0	143.5	0	348.635	0.00013466	6.73298e-05
MEML (average in a donor	yCn→yTn	Chondrocyte, single cell	Fibroblast, sun-exposed	0	1466.08	0	1466.08	3.93101e-05	1.96551e-05
MEML (average in a donor	yCn→yTn	Fibroblast, sun-protected	Fibroblast, sun-exposed	143.5	1466.08	348.635	1466.08	0.0840933	0.0420467
MEML (average in a donor	nTt→nCt	Chondrocyte, clone	Chondrocyte, single cell	0	0	0	0
MEML (average in a donor	nTt→nCt	Chondrocyte, clone	Fibroblast, sun-protected	0	0	0	0.642857	0.560624	0.280312
MEML (average in a donor	nTt→nCt	Chondrocyte, clone	Fibroblast, sun-exposed	0	53.1667	0	53.1667	0.00296228	0.00148114
MEML (average in a donor	nTt→nCt	Chondrocyte, single cell	Fibroblast, sun-protected	0	0	0	0.642857	0.397101	0.198551
MEML (average in a donor	nTt→nCt	Chondrocyte, single cell	Fibroblast, sun-exposed	0	53.1667	0	53.1667	3.93101e-05	1.96551e-05
MEML (average in a donor	nTt→nCt	Fibroblast, sun-protected	Fibroblast, sun-exposed	0	53.1667	0.642857	53.1667	0.000133564	6.67821e-05
MEML (average in a donor	aTr→aCr	Chondrocyte, clone	Chondrocyte, single cell	9	5.77778	10.9444	7.14412	0.177697	0.0888483
MEML (average in a donor	aTr→aCr	Chondrocyte, clone	Fibroblast, sun-protected	9	17	10.9444	15.5635	0.0700072	0.0350036
MEML (average in a donor	aTr→aCr	Chondrocyte, clone	Fibroblast, sun-exposed	9	2	10.9444	2	0.0727273	0.0363636
MEML (average in a donor	aTr→aCr	Chondrocyte, single cell	Fibroblast, sun-protected	5.77778	17	7.14412	15.5635	0.000227605	0.000113802
MEML (average in a donor	aTr→aCr	Chondrocyte, single cell	Fibroblast, sun-exposed	5.77778	2	7.14412	2	0.0724111	0.0362056
MEML (average in a donor	aTr→aCr	Fibroblast, sun-protected	Fibroblast, sun-exposed	17	2	15.5635	2	0.049141	0.0245705
MEML (average in a donor	rCg→rTg	Chondrocyte, clone	Chondrocyte, single cell	32	16.4	32.2222	16.7559	0.00391465	0.00195732
MEML (average in a donor	rCg→rTg	Chondrocyte, clone	Fibroblast, sun-protected	32	23	32.2222	21.0317	0.112117	0.0560586
MEML (average in a donor	rCg→rTg	Chondrocyte, clone	Fibroblast, sun-exposed	32	2.16667	32.2222	2.16667	0.0441527	0.0220763
MEML (average in a donor	rCg→rTg	Chondrocyte, single cell	Fibroblast, sun-protected	16.4	23	16.7559	21.0317	0.276794	0.138397
MEML (average in a donor	rCg→rTg	Chondrocyte, single cell	Fibroblast, sun-exposed	16.4	2.16667	16.7559	2.16667	0.0116959	0.00584795
MEML (average in a donor	rCg→rTg	Fibroblast, sun-protected	Fibroblast, sun-exposed	23	2.16667	21.0317	2.16667	0.152269	0.0761347
MEML (average in a donor	yCg→yTg	Chondrocyte, clone	Chondrocyte, single cell	15	8.8	15.6111	9.45458	0.074951	0.0374755
MEML (average in a donor	yCg→yTg	Chondrocyte, clone	Fibroblast, sun-protected	15	26	15.6111	38.7222	0.0144663	0.00723314
MEML (average in a donor	yCg→yTg	Chondrocyte, clone	Fibroblast, sun-exposed	15	114.25	15.6111	114.25	0.0363636	0.0181818
MEML (average in a donor	yCg→yTg	Chondrocyte, single cell	Fibroblast, sun-protected	8.8	26	9.45458	38.7222	1.69819e-06	8.49096e-07
MEML (average in a donor	yCg→yTg	Chondrocyte, single cell	Fibroblast, sun-exposed	8.8	114.25	9.45458	114.25	0.0116959	0.00584795
MEML (average in a donor	yCg→yTg	Fibroblast, sun-protected	Fibroblast, sun-exposed	26	114.25	38.7222	114.25	0.113274	0.0566372
MEML (average in a donor	yCh→yTh	Chondrocyte, clone	Chondrocyte, single cell	0	0	0	0
MEML (average in a donor	yCh→yTh	Chondrocyte, clone	Fibroblast, sun-protected	0	121.5	0	316.913	0.00371506	0.00185753
MEML (average in a donor	yCh→yTh	Chondrocyte, clone	Fibroblast, sun-exposed	0	1352.08	0	1352.08	0.00296228	0.00148114
MEML (average in a donor	yCh→yTh	Chondrocyte, single cell	Fibroblast, sun-protected	0	121.5	0	316.913	0.00013466	6.73298e-05
MEML (average in a donor	yCh→yTh	Chondrocyte, single cell	Fibroblast, sun-exposed	0	1352.08	0	1352.08	3.93101e-05	1.96551e-05
MEML (average in a donor	yCh→yTh	Fibroblast, sun-protected	Fibroblast, sun-exposed	121.5	1352.08	316.913	1352.08	0.0840933	0.0420467

### Sheet: S5c
Contribution of aTn and nCg MEML respectively to all AT and CG pair mutations detected in different cell types.
cell	Total AT mutation Count	Total aTn MEML	MEML aTn (% of total mutations in AT pairs)	Total CG mutation Count	Total nCg MEML	MEML nCg (% of total mutations in CG pairs)
Chondrocyte, clone	3112	262	8.41902	4794	861	17.9599
Chondrocyte, single cell	14372	884	6.15085	28070	2490	8.87068
Fibroblast, sun-exposed	6102	19	0.311373	25485	328	1.28703
Fibroblast, sun-protected	15039	570	3.79015	67714	1704	2.51647

### Sheet: S5d
Motif-motif correlation analyses.
cell	feature	motif_1	motif_2	rho	two_sided_p_value	one_sided_p_value
Chondrocyte, clone	Average MEML in a donor	aTn	aTr	0.833333	0.0082672	0.0041336
Chondrocyte, clone	Average MEML in a donor	nCg	rCg	0.924402	0.000363041	0.000181521
Chondrocyte, clone	Average MEML in a donor	nCg	yCg	0.983333	<0.001	<0.001
Chondrocyte, single cell	Average MEML in a donor	aTn	aTr	0.939878	<0.001	<0.001
Chondrocyte, single cell	Average MEML in a donor	nCg	rCg	0.985294	<0.001	<0.001
Chondrocyte, single cell	Average MEML in a donor	nCg	yCg	0.936275	0	0
Fibroblast, sun-protected	Average MEML in a donor	aTn	aTr	0.757718	<0.001	<0.001
Fibroblast, sun-protected	Average MEML in a donor	nCg	rCg	0.391115	0.0795707	0.0397854
Fibroblast, sun-protected	Average MEML in a donor	nCg	yCg	0.314044	0.16563	0.0828152
Fibroblast, sun-protected	Average MEML in a donor	nCg	yCn	-0.0240415	0.917614	0.458807
Fibroblast, sun-protected	Average MEML in a donor	nCg	yCh	-0.0240415	0.917614	0.458807
Fibroblast, sun-protected	Average MEML in a donor	nTt	aTn	-0.130265	0.573568	0.286784
Fibroblast, sun-protected	Average MEML in a donor	nTt	yCn	0.3418	0.12939	0.0646949
Fibroblast, sun-protected	Average MEML in a donor	yCn	yCg	0.870966	<0.001	<0.001
Chondrocyte, clone	Enrichment per donor	aTn	aTr	0.68	0.0503	0.02515
Chondrocyte, clone	Enrichment per donor	nCg	rCg	0.63	0.076	0.038
Chondrocyte, clone	Enrichment per donor	nCg	yCg	0.83	0.008	0.004
Chondrocyte, single cell	Enrichment per donor	aTn	aTr	0.9	<0.001	<0.001
Chondrocyte, single cell	Enrichment per donor	nCg	rCg	0.96	<0.001	<0.001
Chondrocyte, single cell	Enrichment per donor	nCg	yCg	0.96	<0.001	<0.001
Fibroblast, sun-protected	Enrichment per donor	aTn	aTr	0.91	<0.001	<0.001
Fibroblast, sun-protected	Enrichment per donor	nCg	rCg	0.98	<0.001	<0.001
Fibroblast, sun-protected	Enrichment per donor	nCg	yCg	0.91	<0.001	<0.001

### Sheet: S5e
Decomposition of mutational motif enrichment per donor into component mutation rates.
Anonymized_Donor_ID	cell	Motif	enrichment	motif_specific_mutation_rate	background_mutation_rate
Donor_05	Chondrocyte, clone	nCg	7.21271	0.173952	0.0241174
Donor_06	Chondrocyte, clone	nCg	6.43439	0.136842	0.0212673
Donor_02	Chondrocyte, clone	nCg	6.03671	0.127189	0.0210693
Donor_07	Chondrocyte, clone	nCg	6.4996	0.139053	0.0213941
Donor_08	Chondrocyte, clone	nCg	5.61798	0.0982456	0.0174877
Donor_09	Chondrocyte, clone	nCg	6.7508	0.110048	0.0163014
Donor_03	Chondrocyte, clone	nCg	6.06565	0.141225	0.0232828
Donor_04	Chondrocyte, clone	nCg	5.88733	0.123577	0.0209904
Donor_01	Chondrocyte, clone	nCg	5.44861	0.109628	0.0201204
P1	Chondrocyte, single cell	nCg	3.91053	0.0749255	0.0191599
P10	Chondrocyte, single cell	nCg	5.0693	0.0918624	0.0181213
P11	Chondrocyte, single cell	nCg	4.40459	0.0846233	0.0192126
P13	Chondrocyte, single cell	nCg	4.18899	0.0804668	0.0192091
P15	Chondrocyte, single cell	nCg	3.85667	0.0784314	0.0203366
P16	Chondrocyte, single cell	nCg	4.23082	0.0922727	0.0218097
P19	Chondrocyte, single cell	nCg	4.12445	0.0831919	0.0201704
P2	Chondrocyte, single cell	nCg	3.95471	0.0801768	0.0202737
P21	Chondrocyte, single cell	nCg	3.22325	0.0652956	0.0202577
P22	Chondrocyte, single cell	nCg	3.29447	0.06814	0.0206831
P3	Chondrocyte, single cell	nCg	4.59387	0.0944149	0.0205524
P30	Chondrocyte, single cell	nCg	5.48718	0.105487	0.0192243
P32	Chondrocyte, single cell	nCg	5.13545	0.0856672	0.0166815
P4	Chondrocyte, single cell	nCg	2.72489	0.0648574	0.0238019
P6	Chondrocyte, single cell	nCg	3.43078	0.081225	0.0236754
P7	Chondrocyte, single cell	nCg	3.80358	0.0792839	0.0208445
P8	Chondrocyte, single cell	nCg	4.24647	0.0763023	0.0179684
D1	Fibroblast, sun-protected	nCg	3.27085	0.0914127	0.0279477
D2	Fibroblast, sun-protected	nCg	1.35098	0.0611303	0.0452487
NS_1	Fibroblast, sun-protected	nCg	5.81935	0.105806	0.0181818
NS_10	Fibroblast, sun-protected	nCg	2.4986	0.0854054	0.0341812
NS_11	Fibroblast, sun-protected	nCg	3.64121	0.078534	0.0215681
NS_12	Fibroblast, sun-protected	nCg	2.75305	0.0864407	0.0313981
NS_13	Fibroblast, sun-protected	nCg	1.51849	0.0649234	0.0427553
NS_14	Fibroblast, sun-protected	nCg	5.0742	0.0957447	0.0188689
NS_15	Fibroblast, sun-protected	nCg	5.11595	0.101966	0.0199311
NS_16	Fibroblast, sun-protected	nCg	5.8107	0.108359	0.0186482
NS_17	Fibroblast, sun-protected	nCg	1.69065	0.0686922	0.0406307
NS_18	Fibroblast, sun-protected	nCg	4.54945	0.0971429	0.0213526
NS_19	Fibroblast, sun-protected	nCg	5.32028	0.0914341	0.0171859
NS_2	Fibroblast, sun-protected	nCg	2.50225	0.0633853	0.0253313
NS_3	Fibroblast, sun-protected	nCg	1.80168	0.0673077	0.0373583
NS_4	Fibroblast, sun-protected	nCg	1.30021	0.0596762	0.0458974
NS_5	Fibroblast, sun-protected	nCg	4.9928	0.107094	0.0214497
NS_6	Fibroblast, sun-protected	nCg	2.17634	0.0648925	0.0298172
NS_7	Fibroblast, sun-protected	nCg	2.48858	0.0564186	0.022671
NS_8	Fibroblast, sun-protected	nCg	1.63081	0.0578911	0.0354983
NS_9	Fibroblast, sun-protected	nCg	1.27183	0.0605938	0.0476429
D1	Fibroblast, sun-exposed	nCg	1.6104	0.0545426	0.0338689
D2	Fibroblast, sun-exposed	nCg	1.31943	0.0601935	0.0456208
Donor_05	Chondrocyte, clone	rCg	9.08121	0.219015	0.0241174
Donor_06	Chondrocyte, clone	rCg	7.83675	0.166667	0.0212673
Donor_02	Chondrocyte, clone	rCg	7.66899	0.16158	0.0210693
Donor_07	Chondrocyte, clone	rCg	7.12083	0.152344	0.0213941
Donor_08	Chondrocyte, clone	rCg	7.3849	0.129145	0.0174877
Donor_09	Chondrocyte, clone	rCg	8.68591	0.141593	0.0163014
Donor_03	Chondrocyte, clone	rCg	7.63372	0.177734	0.0232828
Donor_04	Chondrocyte, clone	rCg	8.31119	0.174455	0.0209904
Donor_01	Chondrocyte, clone	rCg	6.85213	0.137868	0.0201204
P1	Chondrocyte, single cell	rCg	4.62682	0.0886495	0.0191599
P10	Chondrocyte, single cell	rCg	5.7055	0.103391	0.0181213
P11	Chondrocyte, single cell	rCg	4.86792	0.0935252	0.0192126
P13	Chondrocyte, single cell	rCg	5.13073	0.0985567	0.0192091
P15	Chondrocyte, single cell	rCg	4.50676	0.0916521	0.0203366
P16	Chondrocyte, single cell	rCg	5.10358	0.111307	0.0218097
P19	Chondrocyte, single cell	rCg	4.71393	0.095082	0.0201704
P2	Chondrocyte, single cell	rCg	4.73918	0.0960809	0.0202737
P21	Chondrocyte, single cell	rCg	3.89586	0.0789211	0.0202577
P22	Chondrocyte, single cell	rCg	3.83434	0.0793061	0.0206831
P3	Chondrocyte, single cell	rCg	5.41699	0.111332	0.0205524
P30	Chondrocyte, single cell	rCg	7.05916	0.135707	0.0192243
P32	Chondrocyte, single cell	rCg	6.48414	0.108165	0.0166815
P4	Chondrocyte, single cell	rCg	3.03666	0.0722781	0.0238019
P6	Chondrocyte, single cell	rCg	4.06134	0.0961538	0.0236754
P7	Chondrocyte, single cell	rCg	4.62818	0.0964723	0.0208445
P8	Chondrocyte, single cell	rCg	5.06298	0.0909737	0.0179684
D1	Fibroblast, sun-protected	rCg	3.26395	0.0912201	0.0279477
D2	Fibroblast, sun-protected	rCg	0.362111	0.016385	0.0452487
NS_1	Fibroblast, sun-protected	rCg	7.24706	0.131765	0.0181818
NS_10	Fibroblast, sun-protected	rCg	2.1671	0.0740741	0.0341812
NS_11	Fibroblast, sun-protected	rCg	4.53044	0.0977131	0.0215681
NS_12	Fibroblast, sun-protected	rCg	2.87809	0.0903666	0.0313981
NS_13	Fibroblast, sun-protected	rCg	0.793469	0.033925	0.0427553
NS_14	Fibroblast, sun-protected	rCg	6.24164	0.117773	0.0188689
NS_15	Fibroblast, sun-protected	rCg	6.75828	0.1347	0.0199311
NS_16	Fibroblast, sun-protected	rCg	7.92562	0.147799	0.0186482
NS_17	Fibroblast, sun-protected	rCg	1.16628	0.0473868	0.0406307
NS_18	Fibroblast, sun-protected	rCg	5.41721	0.115672	0.0213526
NS_19	Fibroblast, sun-protected	rCg	5.83995	0.100365	0.0171859
NS_2	Fibroblast, sun-protected	rCg	2.44751	0.0619985	0.0253313
NS_3	Fibroblast, sun-protected	rCg	1.54281	0.0576369	0.0373583
NS_4	Fibroblast, sun-protected	rCg	0.50324	0.0230974	0.0458974
NS_5	Fibroblast, sun-protected	rCg	6.27825	0.134667	0.0214497
NS_6	Fibroblast, sun-protected	rCg	1.86882	0.0557229	0.0298172
NS_7	Fibroblast, sun-protected	rCg	2.98323	0.0676329	0.022671
NS_8	Fibroblast, sun-protected	rCg	1.26514	0.0449102	0.0354983
NS_9	Fibroblast, sun-protected	rCg	0.305487	0.0145543	0.0476429
D1	Fibroblast, sun-exposed	rCg	1.22941	0.0416389	0.0338689
D2	Fibroblast, sun-exposed	rCg	0.304799	0.0139052	0.0456208
Donor_05	Chondrocyte, clone	yCg	5.14401	0.12406	0.0241174
Donor_06	Chondrocyte, clone	yCg	4.66473	0.0992063	0.0212673
Donor_02	Chondrocyte, clone	yCg	4.31478	0.0909091	0.0210693
Donor_07	Chondrocyte, clone	yCg	5.86601	0.125498	0.0213941
Donor_08	Chondrocyte, clone	yCg	3.83237	0.0670194	0.0174877
Donor_09	Chondrocyte, clone	yCg	4.47302	0.0729167	0.0163014
Donor_03	Chondrocyte, clone	yCg	4.28549	0.0997783	0.0232828
Donor_04	Chondrocyte, clone	yCg	3.24088	0.0680272	0.0209904
Donor_01	Chondrocyte, clone	yCg	3.9367	0.0792079	0.0201204
P1	Chondrocyte, single cell	yCg	3.15347	0.0604203	0.0191599
P10	Chondrocyte, single cell	yCg	4.41469	0.08	0.0181213
P11	Chondrocyte, single cell	yCg	3.93741	0.0756477	0.0192126
P13	Chondrocyte, single cell	yCg	3.26028	0.0626271	0.0192091
P15	Chondrocyte, single cell	yCg	3.22213	0.0655271	0.0203366
P16	Chondrocyte, single cell	yCg	3.30575	0.0720974	0.0218097
P19	Chondrocyte, single cell	yCg	3.49138	0.0704225	0.0201704
P2	Chondrocyte, single cell	yCg	3.17222	0.0643127	0.0202737
P21	Chondrocyte, single cell	yCg	2.51003	0.0508475	0.0202577
P22	Chondrocyte, single cell	yCg	2.76446	0.0571776	0.0206831
P3	Chondrocyte, single cell	yCg	3.76526	0.0773849	0.0205524
P30	Chondrocyte, single cell	yCg	3.96784	0.0762791	0.0192243
P32	Chondrocyte, single cell	yCg	3.68692	0.0615034	0.0166815
P4	Chondrocyte, single cell	yCg	2.40965	0.0573543	0.0238019
P6	Chondrocyte, single cell	yCg	2.78032	0.0658251	0.0236754
P7	Chondrocyte, single cell	yCg	2.9539	0.0615727	0.0208445
P8	Chondrocyte, single cell	yCg	3.37548	0.060652	0.0179684
D1	Fibroblast, sun-protected	yCg	3.27736	0.0915948	0.0279477
D2	Fibroblast, sun-protected	yCg	2.16176	0.097817	0.0452487
NS_1	Fibroblast, sun-protected	yCg	4.08571	0.0742857	0.0181818
NS_10	Fibroblast, sun-protected	yCg	2.78909	0.0953347	0.0341812
NS_11	Fibroblast, sun-protected	yCg	2.73885	0.0590717	0.0215681
NS_12	Fibroblast, sun-protected	yCg	2.62949	0.0825611	0.0313981
NS_13	Fibroblast, sun-protected	yCg	2.12909	0.0910299	0.0427553
NS_14	Fibroblast, sun-protected	yCg	3.92157	0.0739958	0.0188689
NS_15	Fibroblast, sun-protected	yCg	3.49029	0.0695652	0.0199311
NS_16	Fibroblast, sun-protected	yCg	3.76025	0.070122	0.0186482
NS_17	Fibroblast, sun-protected	yCg	2.163	0.0878845	0.0406307
NS_18	Fibroblast, sun-protected	yCg	3.64456	0.077821	0.0213526
NS_19	Fibroblast, sun-protected	yCg	4.74029	0.0814664	0.0171859
NS_2	Fibroblast, sun-protected	yCg	2.55391	0.0646937	0.0253313
NS_3	Fibroblast, sun-protected	yCg	2.03745	0.0761155	0.0373583
NS_4	Fibroblast, sun-protected	yCg	1.92888	0.0885307	0.0458974
NS_5	Fibroblast, sun-protected	yCg	3.64631	0.0782123	0.0214497
NS_6	Fibroblast, sun-protected	yCg	2.46496	0.0734982	0.0298172
NS_7	Fibroblast, sun-protected	yCg	1.97832	0.0448505	0.022671
NS_8	Fibroblast, sun-protected	yCg	1.94278	0.0689655	0.0354983
NS_9	Fibroblast, sun-protected	yCg	2.04688	0.0975195	0.0476429
D1	Fibroblast, sun-exposed	yCg	1.9508	0.0660714	0.0338689
D2	Fibroblast, sun-exposed	yCg	2.13008	0.0971757	0.0456208

### Sheet: S5f
Spearman correlation analysis between donor age and average donor MEML for indicated motifs and cell types.
cell	motif	Spearman_coefficient	two_sided_p_value	one_sided_p_value	criteria
Chondrocyte, clone	nCg	-0.0251048	0.948884	0.474442	Including MEML=0
Chondrocyte, clone	aTn	0.276153	0.471962	0.235981	Including MEML=0
Chondrocyte, clone	aTr	0.468623	0.203236	0.101618	Including MEML=0
Chondrocyte, clone	rCg	0.130803	0.737301	0.36865	Including MEML=0
Chondrocyte, clone	yCg	0.00836827	0.982953	0.491477	Including MEML=0
Chondrocyte, single cell	nCg	0.511971	0.0356458	0.0178229	Including MEML=0
Chondrocyte, single cell	aTn	0.492327	0.0446842	0.0223421	Including MEML=0
Chondrocyte, single cell	aTr	0.511371	0.0358996	0.0179498	Including MEML=0
Chondrocyte, single cell	rCg	0.524249	0.0307521	0.015376	Including MEML=0
Chondrocyte, single cell	yCg	0.572131	0.0164019	0.00820094	Including MEML=0
Fibroblast, sun-protected	nCg	0.545514	0.0105336	0.0052668	Including MEML=0
Fibroblast, sun-protected	aTn	0.323729	0.152269	0.0761347	Including MEML=0
Fibroblast, sun-protected	yCn	0.118692	0.608352	0.304176	Including MEML=0
Fibroblast, sun-protected	aTr	0.581108	0.00573381	0.0028669	Including MEML=0
Fibroblast, sun-protected	rCg	0.0517363	0.823756	0.411878	Including MEML=0
Fibroblast, sun-protected	yCg	0.288086	0.205373	0.102686	Including MEML=0
Fibroblast, sun-protected	yCh	0.118692	0.608352	0.304176	Including MEML=0
Chondrocyte, clone	nCg	-0.0251048	0.948884	0.474442	Excluding MEML=0
Chondrocyte, clone	aTn	0.276153	0.471962	0.235981	Excluding MEML=0
Chondrocyte, clone	aTr	0.468623	0.203236	0.101618	Excluding MEML=0
Chondrocyte, clone	rCg	0.130803	0.737301	0.36865	Excluding MEML=0
Chondrocyte, clone	yCg	0.00836827	0.982953	0.491477	Excluding MEML=0
Chondrocyte, single cell	nCg	0.511971	0.0356458	0.0178229	Excluding MEML=0
Chondrocyte, single cell	aTn	0.461313	0.0720832	0.0360416	Excluding MEML=0
Chondrocyte, single cell	aTr	0.723247	0.00154419	0.000772093	Excluding MEML=0
Chondrocyte, single cell	rCg	0.524249	0.0307521	0.015376	Excluding MEML=0
Chondrocyte, single cell	yCg	0.572131	0.0164019	0.00820094	Excluding MEML=0
Fibroblast, sun-protected	nCg	0.545514	0.0105336	0.0052668	Excluding MEML=0
Fibroblast, sun-protected	aTn	0.434911	0.0922711	0.0461355	Excluding MEML=0
Fibroblast, sun-protected	yCn	0.143251	0.640588	0.320294	Excluding MEML=0
Fibroblast, sun-protected	aTr	0.531121	0.0159662	0.00798308	Excluding MEML=0
Fibroblast, sun-protected	rCg	0.390118	0.135221	0.0676103	Excluding MEML=0
Fibroblast, sun-protected	yCg	0.288086	0.205373	0.102686	Excluding MEML=0
Fibroblast, sun-protected	yCh	0.143251	0.640588	0.320294	Excluding MEML=0
