## Supplemental_tables S1-S7 for "Comparative whole-genome analyses of articular chondrocytes and skin fibroblasts reveal distinct genome instability landscapes in mesenchymal cell types": Supplemental_table_S6.xlsx

### Sheet: Legends
Table S6
Analyses of small InDels.
S6a	Counts of different indel types detected in chondrocyte and fibroblast samples.
S6b	Mean and median of different InDels classes in different cell types with corresponding P- values from wilcox rank sum test
S6c	Spearman correlation analyses between different indel classes and donor age startified by cell type
S6d	Absolute contribution of known COSMIC ID signatures in the indel matrices of chondrocytes and fibroblasts
S6e	Cosine similiarity of known COSMIC ID signatures with the indel matrices of chondrocytes and fibroblasts.
S6f	Relative contribution of different types of InDels as determined by SigProfileMatrixGenerator to the total indel load in the chondrocyte and fibroblast cohorts.

### Sheet: S6a
Counts of different indel types detected in chondrocyte and fibroblast samples.
Sample	Donor_ID	Age	Sex	Type	Source_study	Total InDel	Total Deletions	Total Insertions	Total deletions ≥5bp	Indels in homonucleotide runs
B04	Donor_05	56	Female	Chondrocyte, healthy	This study	34	29	5	2	26
B03	Donor_05	56	Female	Chondrocyte, healthy	This study	44	32	12	1	37
B05	Donor_06	59	Female	Chondrocyte, healthy	This study	11	5	6	0	10
B06	Donor_06	59	Female	Chondrocyte, healthy	This study	32	19	13	0	26
B01	Donor_02	73	Male	Chondrocyte, healthy	This study	12	8	4	2	7
B02	Donor_02	73	Male	Chondrocyte, healthy	This study	54	42	12	7	32
D1-L-F1	D1	62	Male	Fibroblast, sun-exposed	Saini et al. 2016, 2021	74	61	13	35	33
D1-L-F2	D1	62	Male	Fibroblast, sun-exposed	Saini et al. 2016, 2021	67	57	10	29	26
D1-L-H	D1	62	Male	Fibroblast, sun-protected	Saini et al. 2016, 2021	27	26	1	8	17
D1-R-F	D1	62	Male	Fibroblast, sun-exposed	Saini et al. 2016, 2021	33	31	2	8	21
D1-R-H1	D1	62	Male	Fibroblast, sun-protected	Saini et al. 2016, 2021	43	31	12	8	21
D1-R-H2	D1	62	Male	Fibroblast, sun-protected	Saini et al. 2016, 2021	14	12	2	3	10
D2-L-F	D2	58	Male	Fibroblast, sun-exposed	Saini et al. 2016, 2021	86	84	2	50	25
D2-L-H	D2	58	Male	Fibroblast, sun-protected	Saini et al. 2016, 2021	43	38	5	17	18
D2-R-F	D2	58	Male	Fibroblast, sun-exposed	Saini et al. 2016, 2021	133	125	8	75	37
D2-R-H	D2	58	Male	Fibroblast, sun-protected	Saini et al. 2016, 2021	17	16	1	12	4
DAG_H104	NS_4	41	Female	Fibroblast, sun-protected	Saini et al. 2016, 2021	54	51	3	33	12
DAG_H132	NS_16	59	Female	Fibroblast, sun-protected	Saini et al. 2016, 2021	20	20		5	13
DAG_H171	NS_5	73	Male	Fibroblast, sun-protected	Saini et al. 2016, 2021	32	25	7	7	19
DAG_H186	NS_5	73	Male	Fibroblast, sun-protected	Saini et al. 2016, 2021	34	30	4	14	18
DAG_H213	NS_15	67	Female	Fibroblast, sun-protected	Saini et al. 2016, 2021	20	17	3	5	14
DAG_H216	NS_15	67	Female	Fibroblast, sun-protected	Saini et al. 2016, 2021	19	17	2	4	13
DAG_H253	NS_8	69	Female	Fibroblast, sun-protected	Saini et al. 2016, 2021	27	22	5	9	15
DAG_H265	NS_12	70	Female	Fibroblast, sun-protected	Saini et al. 2016, 2021	27	24	3	4	22
DAG_H270	NS_9	79	Female	Fibroblast, sun-protected	Saini et al. 2016, 2021	71	66	5	38	25
DAG_H272	NS_12	70	Female	Fibroblast, sun-protected	Saini et al. 2016, 2021	26	23	3	9	14
DAG_H293	NS_13	75	Male	Fibroblast, sun-protected	Saini et al. 2016, 2021	40	35	5	20	16
DAG_H294	NS_13	75	Male	Fibroblast, sun-protected	Saini et al. 2016, 2021	51	49	2	20	24
DAG_H315	NS_14	59	Female	Fibroblast, sun-protected	Saini et al. 2016, 2021	15	15		3	9
DAG_H316	NS_14	59	Female	Fibroblast, sun-protected	Saini et al. 2016, 2021	13	10	3	0	10
DAG_H320	NS_11	71	Male	Fibroblast, sun-protected	Saini et al. 2016, 2021	31	25	6	9	20
DAG_H333	NS_7	45	Female	Fibroblast, sun-protected	Saini et al. 2016, 2021	20	19	1	7	10
DAG_H340	NS_10	39	Female	Fibroblast, sun-protected	Saini et al. 2016, 2021	7	5	2	3	2
DAG_H345	NS_17	40	Female	Fibroblast, sun-protected	Saini et al. 2016, 2021	37	33	4	13	17
DAG_H347	NS_6	75	Male	Fibroblast, sun-protected	Saini et al. 2016, 2021	26	22	4	8	13
DAG_H349	NS_6	75	Male	Fibroblast, sun-protected	Saini et al. 2016, 2021	24	23	1	8	15
DAG_H353	NS_17	40	Female	Fibroblast, sun-protected	Saini et al. 2016, 2021	13	11	2	5	6
DAG_H355	NS_19	25	Male	Fibroblast, sun-protected	Saini et al. 2016, 2021	12	10	2	2	9
DAG_H366	NS_19	25	Male	Fibroblast, sun-protected	Saini et al. 2016, 2021	13	13		2	8
DAG_H367	NS_18	41	Male	Fibroblast, sun-protected	Saini et al. 2016, 2021	21	13	8	2	12
DAG_H61	NS_2	60	Female	Fibroblast, sun-protected	Saini et al. 2016, 2021	40	35	5	12	22
DAG_H64	NS_2	60	Female	Fibroblast, sun-protected	Saini et al. 2016, 2021	47	41	6	21	22
DAG_H70	NS_1	61	Female	Fibroblast, sun-protected	Saini et al. 2016, 2021	24	22	2	7	10
DAG_H94	NS_3	60	Female	Fibroblast, sun-protected	Saini et al. 2016, 2021	24	21	3	12	6
DAG_H95	NS_4	41	Female	Fibroblast, sun-protected	Saini et al. 2016, 2021	48	43	5	22	17
A08	Donor_07	60	Male	Chondrocyte, OA	This study	24	19	5	3	18
A07	Donor_07	60	Male	Chondrocyte, OA	This study	46	33	13	5	33
A09	Donor_08	86	Male	Chondrocyte, OA	This study	39	33	6	4	33
A10	Donor_08	86	Male	Chondrocyte, OA	This study	47	38	9	8	30
A11	Donor_09	55	Female	Chondrocyte, OA	This study	4	3	1	0	4
A12	Donor_09	55	Female	Chondrocyte, OA	This study	11	9	2	0	11
A03	Donor_03	62	Female	Chondrocyte, OA	This study	28	24	4	1	23
A04	Donor_03	62	Female	Chondrocyte, OA	This study	34	29	5	7	22
A05	Donor_04	73	Female	Chondrocyte, OA	This study	42	34	8	5	28
A01	Donor_01	69	Male	Chondrocyte, OA	This study	16	13	3	1	12
A02	Donor_01	69	Male	Chondrocyte, OA	This study	48	39	9	6	34
P1-10	P1	64	Male	Chondrocyte, healthy	Ren et al. 2025	26	7	19	0	25
P1-2	P1	64	Male	Chondrocyte, healthy	Ren et al. 2025	17	13	4	1	12
P1-3	P1	64	Male	Chondrocyte, healthy	Ren et al. 2025	43	21	22	1	37
P1-7	P1	64	Male	Chondrocyte, healthy	Ren et al. 2025	36	10	26	0	35
P1-9	P1	64	Male	Chondrocyte, healthy	Ren et al. 2025	12	10	2	2	9
P10_1	P10	67	Female	Chondrocyte, OA, lesion	Ren et al. 2025	14	12	2	0	10
P10_2	P10	67	Female	Chondrocyte, OA, lesion	Ren et al. 2025	17	16	1	3	10
P10_3	P10	67	Female	Chondrocyte, OA, lesion	Ren et al. 2025	9	9	0	1	6
P10_4	P10	67	Female	Chondrocyte, OA, lesion	Ren et al. 2025	23	22	1	5	15
P10_5	P10	67	Female	Chondrocyte, OA, lesion	Ren et al. 2025	13	9	4	3	9
P11_1	P11	67	Female	Chondrocyte, OA, lesion	Ren et al. 2025	14	12	2	1	9
P11_2	P11	67	Female	Chondrocyte, OA, lesion	Ren et al. 2025	10	5	5	2	7
P11_3	P11	67	Female	Chondrocyte, OA, lesion	Ren et al. 2025	15	13	2	2	11
P11_4	P11	67	Female	Chondrocyte, OA, lesion	Ren et al. 2025	29	19	10	3	22
P11_5	P11	67	Female	Chondrocyte, OA, lesion	Ren et al. 2025	12	11	1	1	9
P13L_1	P13	73	Male	Chondrocyte, OA, lesion	Ren et al. 2025	22	13	9	1	18
P13L_2	P13	73	Male	Chondrocyte, OA, lesion	Ren et al. 2025	8	3	5	0	4
P13L_4	P13	73	Male	Chondrocyte, OA, lesion	Ren et al. 2025	20	13	7	3	15
P13L_5	P13	73	Male	Chondrocyte, OA, lesion	Ren et al. 2025	14	9	5	2	9
P13N_1	P13	73	Male	Chondrocyte, OA, non-lesion	Ren et al. 2025	10	7	3	3	5
P13N_2	P13	73	Male	Chondrocyte, OA, non-lesion	Ren et al. 2025	17	11	6	1	13
P13N_3	P13	73	Male	Chondrocyte, OA, non-lesion	Ren et al. 2025	12	7	5	0	11
P13N_4	P13	73	Male	Chondrocyte, OA, non-lesion	Ren et al. 2025	12	8	4	2	10
P13N_5	P13	73	Male	Chondrocyte, OA, non-lesion	Ren et al. 2025	13	10	3	0	10
P15L_1	P15	69	Male	Chondrocyte, OA, lesion	Ren et al. 2025	17	6	11	1	15
P15L_2	P15	69	Male	Chondrocyte, OA, lesion	Ren et al. 2025	15	12	3	0	9
P15L_3	P15	69	Male	Chondrocyte, OA, lesion	Ren et al. 2025	16	9	7	2	13
P15L_4	P15	69	Male	Chondrocyte, OA, lesion	Ren et al. 2025	13	6	7	2	7
P15N_1	P15	69	Male	Chondrocyte, OA, non-lesion	Ren et al. 2025	16	12	4	0	12
P15N_2	P15	69	Male	Chondrocyte, OA, non-lesion	Ren et al. 2025	14	6	8	0	14
P15N_3	P15	69	Male	Chondrocyte, OA, non-lesion	Ren et al. 2025	28	17	11	0	25
P15N_4	P15	69	Male	Chondrocyte, OA, non-lesion	Ren et al. 2025	8	7	1	1	6
P15N_5	P15	69	Male	Chondrocyte, OA, non-lesion	Ren et al. 2025	14	10	4	0	11
P16L_1	P16	76	Male	Chondrocyte, OA, lesion	Ren et al. 2025	15	12	3	1	11
P16L_2	P16	76	Male	Chondrocyte, OA, lesion	Ren et al. 2025	10	8	2	1	5
P16L_3	P16	76	Male	Chondrocyte, OA, lesion	Ren et al. 2025	17	8	9	0	17
P16L_4	P16	76	Male	Chondrocyte, OA, lesion	Ren et al. 2025	20	11	9	1	18
P16L_5	P16	76	Male	Chondrocyte, OA, lesion	Ren et al. 2025	10	8	2	2	7
P19L_1	P19	78	Female	Chondrocyte, OA, lesion	Ren et al. 2025	11	10	1	0	10
P19L_2	P19	78	Female	Chondrocyte, OA, lesion	Ren et al. 2025	13	8	5	1	11
P19L_3	P19	78	Female	Chondrocyte, OA, lesion	Ren et al. 2025	14	6	8	0	13
P19L_4	P19	78	Female	Chondrocyte, OA, lesion	Ren et al. 2025	13	4	9	0	13
P19L_5	P19	78	Female	Chondrocyte, OA, lesion	Ren et al. 2025	6	4	2	0	3
P2-1	P2	42	Male	Chondrocyte, healthy	Ren et al. 2025	13	8	5	1	10
P2-2	P2	42	Male	Chondrocyte, healthy	Ren et al. 2025	7	4	3	1	6
P2-3	P2	42	Male	Chondrocyte, healthy	Ren et al. 2025	7	5	2	0	7
P2-4	P2	42	Male	Chondrocyte, healthy	Ren et al. 2025	17	10	7	0	15
P2-5	P2	42	Male	Chondrocyte, healthy	Ren et al. 2025	13	13	0	2	9
P21L-14	P21	26	Male	Chondrocyte, OA, lesion	Ren et al. 2025	10	3	7	1	7
P21L-15	P21	26	Male	Chondrocyte, OA, lesion	Ren et al. 2025	3	3	0	1	1
P21L-2	P21	26	Male	Chondrocyte, OA, lesion	Ren et al. 2025	5	3	2	1	4
P21L-6	P21	26	Male	Chondrocyte, OA, lesion	Ren et al. 2025	7	5	2	1	3
P21N-2	P21	26	Male	Chondrocyte, OA, non-lesion	Ren et al. 2025	5	3	2	0	4
P21N-3	P21	26	Male	Chondrocyte, OA, non-lesion	Ren et al. 2025	8	5	3	0	3
P21N-4	P21	26	Male	Chondrocyte, OA, non-lesion	Ren et al. 2025	9	4	5	0	8
P21N-7	P21	26	Male	Chondrocyte, OA, non-lesion	Ren et al. 2025	9	7	2	0	5
P21N-8	P21	26	Male	Chondrocyte, OA, non-lesion	Ren et al. 2025	5	4	1	0	5
P22_2	P22	57	Male	Chondrocyte, OA, lesion	Ren et al. 2025	9	6	3	1	7
P22_4	P22	57	Male	Chondrocyte, OA, lesion	Ren et al. 2025	10	8	2	0	7
P22_5	P22	57	Male	Chondrocyte, OA, lesion	Ren et al. 2025	18	5	13	0	17
P22_6	P22	57	Male	Chondrocyte, OA, lesion	Ren et al. 2025	9	8	1	1	7
P22_7	P22	57	Male	Chondrocyte, OA, lesion	Ren et al. 2025	10	8	2	1	4
P3-3	P3	64	Male	Chondrocyte, healthy	Ren et al. 2025	55	32	23	3	49
P3-30	P3	64	Male	Chondrocyte, healthy	Ren et al. 2025	41	29	12	2	38
P3-6	P3	64	Male	Chondrocyte, healthy	Ren et al. 2025	19	11	8	1	16
P3-8	P3	64	Male	Chondrocyte, healthy	Ren et al. 2025	39	16	23	1	34
P30_1	P30	80	Female	Chondrocyte, healthy	Ren et al. 2025	63	13	50	0	58
P30_2	P30	80	Female	Chondrocyte, healthy	Ren et al. 2025	29	24	5	4	18
P30_3	P30	80	Female	Chondrocyte, healthy	Ren et al. 2025	25	21	4	3	19
P30_4	P30	80	Female	Chondrocyte, healthy	Ren et al. 2025	28	21	7	3	20
P32_1	P32	90	Female	Chondrocyte, healthy	Ren et al. 2025	53	24	29	0	46
P32_2	P32	90	Female	Chondrocyte, healthy	Ren et al. 2025	41	15	26	4	34
P32_3	P32	90	Female	Chondrocyte, healthy	Ren et al. 2025	20	11	9	2	17
P32_4	P32	90	Female	Chondrocyte, healthy	Ren et al. 2025	45	18	27	0	38
P4-1	P4	49	Male	Chondrocyte, healthy	Ren et al. 2025	8	5	3	1	5
P4-2	P4	49	Male	Chondrocyte, healthy	Ren et al. 2025	10	6	4	0	8
P4-6	P4	49	Male	Chondrocyte, healthy	Ren et al. 2025	83	25	58	3	75
P4-8	P4	49	Male	Chondrocyte, healthy	Ren et al. 2025	25	9	16	1	23
P4-9	P4	49	Male	Chondrocyte, healthy	Ren et al. 2025	48	12	36	0	45
P6-1	P6	50	Male	Chondrocyte, healthy	Ren et al. 2025	34	17	17	3	27
P6-10	P6	50	Male	Chondrocyte, healthy	Ren et al. 2025	27	15	12	4	19
P6-29	P6	50	Male	Chondrocyte, healthy	Ren et al. 2025	8	4	4	0	7
P6-35	P6	50	Male	Chondrocyte, healthy	Ren et al. 2025	22	11	11	2	17
P6-8	P6	50	Male	Chondrocyte, healthy	Ren et al. 2025	21	11	10	2	19
P7-LT8	P7	35	Male	Chondrocyte, OA, lesion	Ren et al. 2025	11	9	2	0	8
P7L-1	P7	35	Male	Chondrocyte, OA, lesion	Ren et al. 2025	9	8	1	0	8
P7L-2	P7	35	Male	Chondrocyte, OA, lesion	Ren et al. 2025	7	7	0	3	4
P7L-3	P7	35	Male	Chondrocyte, OA, lesion	Ren et al. 2025	6	4	2	1	4
P7L-4	P7	35	Male	Chondrocyte, OA, lesion	Ren et al. 2025	15	14	1	0	10
P7N-1	P7	35	Male	Chondrocyte, OA, non-lesion	Ren et al. 2025	9	5	4	0	8
P7N-2	P7	35	Male	Chondrocyte, OA, non-lesion	Ren et al. 2025	4	2	2	1	2
P7N-3	P7	35	Male	Chondrocyte, OA, non-lesion	Ren et al. 2025	5	5	0	1	4
P7N-4	P7	35	Male	Chondrocyte, OA, non-lesion	Ren et al. 2025	6	6	0	1	2
P7N-5	P7	35	Male	Chondrocyte, OA, non-lesion	Ren et al. 2025	6	5	1	0	3
P8-11	P8	42	Female	Chondrocyte, healthy	Ren et al. 2025	15	13	2	1	10
P8-14	P8	42	Female	Chondrocyte, healthy	Ren et al. 2025	20	9	11	1	13
P8-17	P8	42	Female	Chondrocyte, healthy	Ren et al. 2025	11	6	5	0	9
P8-18	P8	42	Female	Chondrocyte, healthy	Ren et al. 2025	15	14	1	2	9
P8-19	P8	42	Female	Chondrocyte, healthy	Ren et al. 2025	11	8	3	0	9
P8-3	P8	42	Female	Chondrocyte, healthy	Ren et al. 2025	7	5	2	1	4

### Sheet: S6b
Mean and median of different InDels classes in different cell types with corresponding P- values from wilcox rank sum test
Feature	group 1	group 2	group 1 median	group 2 median	group 1 mean	group 2 mean	mann-whitney-wilcox test two-sided p-value	one_sided_p_value
Deletions ≥5bp	Chondrocyte, clone	Chondrocyte, single cell	4	1	3.16667	1.20752	0.0489626	0.0244813
Deletions ≥5bp	Chondrocyte, clone	Fibroblast, sun-exposed	4	43.25	3.16667	43.25	0.0441527	0.0220763
Deletions ≥5bp	Chondrocyte, clone	Fibroblast, sun-protected	4	8	3.16667	10.4206	0.00299822	0.00149911
Deletions ≥5bp	Chondrocyte, single cell	Fibroblast, sun-exposed	1	43.25	1.20752	43.25	0.0282482	0.0141241
Deletions ≥5bp	Chondrocyte, single cell	Fibroblast, sun-protected	1	8	1.20752	10.4206	1.00585e-06	5.02926e-07
Deletions ≥5bp	Fibroblast, sun-exposed	Fibroblast, sun-protected	43.25	8	43.25	10.4206	0.0432266	0.0216133
InDels in homonucleotide runs	Chondrocyte, clone	Chondrocyte, single cell	23	11.6	23	16.0056	0.117862	0.0589312
InDels in homonucleotide runs	Chondrocyte, clone	Fibroblast, sun-exposed	23	28.8333	23	28.8333	0.408328	0.204164
InDels in homonucleotide runs	Chondrocyte, clone	Fibroblast, sun-protected	23	13.5	23	13.8095	0.00403959	0.0020198
InDels in homonucleotide runs	Chondrocyte, single cell	Fibroblast, sun-exposed	11.6	28.8333	16.0056	28.8333	0.20655	0.103275
InDels in homonucleotide runs	Chondrocyte, single cell	Fibroblast, sun-protected	11.6	13.5	16.0056	13.8095	0.814195	0.407098
InDels in homonucleotide runs	Fibroblast, sun-exposed	Fibroblast, sun-protected	28.8333	13.5	28.8333	13.8095	0.0252315	0.0126158
Total Indel	Chondrocyte, clone	Chondrocyte, single cell	33	15.2	31.5556	19.749	0.040518	0.020259
Total Indel	Chondrocyte, clone	Fibroblast, sun-exposed	33	83.75	31.5556	83.75	0.0363636	0.0181818
Total Indel	Chondrocyte, clone	Fibroblast, sun-protected	33	25	31.5556	28.5	0.189128	0.0945641
Total Indel	Chondrocyte, single cell	Fibroblast, sun-exposed	15.2	83.75	19.749	83.75	0.0283176	0.0141588
Total Indel	Chondrocyte, single cell	Fibroblast, sun-protected	15.2	25	19.749	28.5	0.0398308	0.0199154
Total Indel	Fibroblast, sun-exposed	Fibroblast, sun-protected	83.75	25	83.75	28.5	0.0332375	0.0166187
Deletions ≥5bp	Chondrocyte, healthy (Clone)	Chondrocyte, OA (Clone)	1.5	4	2	3.75	0.434724	0.217362
Deletions ≥5bp	Chondrocyte, healthy (Single cell)	Chondrocyte, OA, lesion (Single cell)	1.25	1	1.42292	1.17222	0.561537	0.280768
Deletions ≥5bp	Chondrocyte, healthy (Single cell)	Chondrocyte, OA, non-lesion (Single cell)	1.25	0.4	1.42292	0.5	0.0503943	0.0251972
Deletions ≥5bp	Chondrocyte, OA, lesion (Single cell)	Chondrocyte, OA, non-lesion (Single cell)	1	0.4	1.17222	0.5	0.103758	0.0518788
InDels in homonucleotide runs	Chondrocyte, healthy (Clone)	Chondrocyte, OA (Clone)	19.5	24.25	23	23	0.795418	0.397709
InDels in homonucleotide runs	Chondrocyte, healthy (Single cell)	Chondrocyte, OA, lesion (Single cell)	26.175	10	23.4688	9.40556	0.0235701	0.0117851
InDels in homonucleotide runs	Chondrocyte, healthy (Single cell)	Chondrocyte, OA, non-lesion (Single cell)	26.175	7.4	23.4688	8.05	0.0484848	0.0242424
InDels in homonucleotide runs	Chondrocyte, OA, lesion (Single cell)	Chondrocyte, OA, non-lesion (Single cell)	10	7.4	9.40556	8.05	0.588127	0.294064
Total Indel	Chondrocyte, healthy (Clone)	Chondrocyte, OA (Clone)	33	33.5	31.1667	31.75	0.904762	0.452381
Total Indel	Chondrocyte, healthy (Single cell)	Chondrocyte, OA, lesion (Single cell)	30.8	14.4	27.8833	12.8111	0.0160147	0.00800737
Total Indel	Chondrocyte, healthy (Single cell)	Chondrocyte, OA, non-lesion (Single cell)	30.8	10	27.8833	10.5	0.0282828	0.0141414
Total Indel	Chondrocyte, OA, lesion (Single cell)	Chondrocyte, OA, non-lesion (Single cell)	14.4	10	12.8111	10.5	0.485045	0.242522

### Sheet: S6c
Spearman correlation analyses between different indel classes and donor age startified cell type
Type	Feature	Spearman_rho	two_sided_P_value	one_sided_P_value
Chondrocyte, clone	Total Indel	0.627621	0.070365	0.0351825
Chondrocyte, single cell	Total Indel	0.500615	0.0406818	0.0203409
Fibroblast	Total Indel	0.447388	0.0323118	0.0161559
Chondrocyte, OA, clone	Total Indel	0.828571	0.0583333	0.0291667
Chondrocyte, OA, lesion, single cell	Total Indel	0.533613	0.13898	0.0694899
Chondrocyte, OA, non-lesion, single cell	Total Indel	0.6	0.416667	0.208333
Chondrocyte, healthy, clone	Total Indel	-0.5	1	0.5
Chondrocyte, healthy, single cell	Total Indel	0.867533	0.00524914	0.00262457
Chondrocyte, clone	InDels in homonucleotide runs	0.411765	0.270824	0.135412
Chondrocyte, single cell	InDels in homonucleotide runs	0.523663	0.0309731	0.0154865
Fibroblast	InDels in homonucleotide runs	0.594307	0.00278567	0.00139284
Chondrocyte, OA, clone	InDels in homonucleotide runs	0.828571	0.0583333	0.0291667
Chondrocyte, OA, lesion, single cell	InDels in homonucleotide runs	0.691989	0.0388848	0.0194424
Chondrocyte, OA, non-lesion, single cell	InDels in homonucleotide runs	0.6	0.416667	0.208333
Chondrocyte, healthy, clone	InDels in homonucleotide runs	-0.5	1	0.5
Chondrocyte, healthy, single cell	InDels in homonucleotide runs	0.710895	0.0480685	0.0240343
Chondrocyte, clone	Deletions ≥5bp	0.911401	0.000624498	0.000312249
Chondrocyte, single cell	Deletions ≥5bp	0.344192	0.176115	0.0880574
Fibroblast	Deletions ≥5bp	0.312934	0.145976	0.0729879
Chondrocyte, OA, clone	Deletions ≥5bp	0.811679	0.0498576	0.0249288
Chondrocyte, OA, lesion, single cell	Deletions ≥5bp	-0.0336134	0.931588	0.465794
Chondrocyte, OA, non-lesion, single cell	Deletions ≥5bp	0.8	0.333333	0.166667
Chondrocyte, healthy, clone	Deletions ≥5bp	0.5	1	0.5
Chondrocyte, healthy, single cell	Deletions ≥5bp	0.533343	0.173438	0.0867192

### Sheet: S6d
Absolute contribution of known COSMIC ID signatures in the indel matrices of chondrocytes and fibroblasts
Signature	Chondrocyte_healthy_clone	Chondrocyte_OA_clone	Fibroblast_sun_protected	Fibroblast_sun_exposed	Chondrocyte_OA_lesion_SC	Chondrocyte_OA_non-lesion_SC	Chondrocyte_healthy_SC
ID1	25.1562	36.7964	0	0	77.8331	38.6565	360.012
ID2	52.9925	47.8117	75.6128	0	40.4518	14.3462	110.855
ID3	20.2519	87.5075	96.5562	0	90.9299	29.5517	240.167
ID4	0	0	0	0	0	0	0
ID5	19.0795	0	0	0	0	46.7564	0
ID6	0	0	0	0	0	0	0
ID7	0	0	0	0	0	0	0
ID8	14.2649	50.161	512.945	299.756	64.1815	0	62.5109
ID9	0	0	0	0	0	0	0
ID10	0	0	0	0	0	0	0
ID11	0	0	0	0	0	0	0
ID12	0	0	0	0	0	0	0
ID13	21.1243	49.9299	109.222	0	78.1958	20.3508	61.0179
ID14	0	0	0	0	0	0	0
ID15	10.7122	32.5545	166.374	83.4205	91.0183	31.1006	77.7428
ID16	10.1141	0	0	0	29.8856	0	0
ID17	0	0	0	0	0	0	0
ID18	0	24.4853	0	0	0	0	0

### Sheet: S6e
Cosine similiarity of known COSMIC ID signatures with the indel matrices of chondrocytes and fibroblasts.
Sample	DNA	Signature	Cosine values
Chondrocyte, healthy	Clone	ID2	0.784385
Chondrocyte, healthy	Clone	ID5	0.425355
Chondrocyte, healthy	Clone	ID1	0.418224
Chondrocyte, healthy	Clone	ID18	0.400551
Chondrocyte, healthy	Clone	ID15	0.398626
Chondrocyte, healthy	Clone	ID13	0.30967
Chondrocyte, healthy	Clone	ID3	0.294342
Chondrocyte, healthy	Clone	ID14	0.292175
Chondrocyte, healthy	Clone	ID8	0.196091
Chondrocyte, healthy	Clone	ID9	0.150615
Chondrocyte, healthy	Clone	ID16	0.144133
Chondrocyte, healthy	Clone	ID11	0.111341
Chondrocyte, healthy	Clone	ID7	0.107318
Chondrocyte, healthy	Clone	ID6	0.0904983
Chondrocyte, healthy	Clone	ID12	0.0780535
Chondrocyte, healthy	Clone	ID17	0.0725443
Chondrocyte, healthy	Clone	ID4	0.0566602
Chondrocyte, healthy	Clone	ID10	0.0511748
Chondrocyte, OA	Clone	ID15	0.584153
Chondrocyte, OA	Clone	ID5	0.551329
Chondrocyte, OA	Clone	ID18	0.531245
Chondrocyte, OA	Clone	ID3	0.521012
Chondrocyte, OA	Clone	ID2	0.493647
Chondrocyte, OA	Clone	ID13	0.467354
Chondrocyte, OA	Clone	ID1	0.405708
Chondrocyte, OA	Clone	ID8	0.341432
Chondrocyte, OA	Clone	ID9	0.285
Chondrocyte, OA	Clone	ID14	0.251644
Chondrocyte, OA	Clone	ID6	0.163134
Chondrocyte, OA	Clone	ID7	0.152824
Chondrocyte, OA	Clone	ID16	0.137968
Chondrocyte, OA	Clone	ID11	0.129474
Chondrocyte, OA	Clone	ID17	0.0923025
Chondrocyte, OA	Clone	ID10	0.0799817
Chondrocyte, OA	Clone	ID12	0.0786292
Chondrocyte, OA	Clone	ID4	0.062673
Fibroblast, sun-exposed	Clone	ID8	0.913779
Fibroblast, sun-exposed	Clone	ID5	0.345054
Fibroblast, sun-exposed	Clone	ID18	0.324802
Fibroblast, sun-exposed	Clone	ID6	0.301421
Fibroblast, sun-exposed	Clone	ID15	0.274412
Fibroblast, sun-exposed	Clone	ID3	0.237492
Fibroblast, sun-exposed	Clone	ID13	0.225815
Fibroblast, sun-exposed	Clone	ID9	0.145309
Fibroblast, sun-exposed	Clone	ID17	0.142531
Fibroblast, sun-exposed	Clone	ID2	0.136379
Fibroblast, sun-exposed	Clone	ID14	0.0813804
Fibroblast, sun-exposed	Clone	ID16	0.0787975
Fibroblast, sun-exposed	Clone	ID7	0.0720749
Fibroblast, sun-exposed	Clone	ID4	0.0645775
Fibroblast, sun-exposed	Clone	ID1	0.0543353
Fibroblast, sun-exposed	Clone	ID11	0.0507946
Fibroblast, sun-exposed	Clone	ID12	0.0504934
Fibroblast, sun-exposed	Clone	ID10	0.0462549
Fibroblast, sun-protected	Clone	ID8	0.801077
Fibroblast, sun-protected	Clone	ID5	0.479943
Fibroblast, sun-protected	Clone	ID18	0.453378
Fibroblast, sun-protected	Clone	ID15	0.448491
Fibroblast, sun-protected	Clone	ID3	0.382706
Fibroblast, sun-protected	Clone	ID13	0.374369
Fibroblast, sun-protected	Clone	ID2	0.290752
Fibroblast, sun-protected	Clone	ID6	0.288319
Fibroblast, sun-protected	Clone	ID9	0.2221
Fibroblast, sun-protected	Clone	ID17	0.14481
Fibroblast, sun-protected	Clone	ID14	0.113785
Fibroblast, sun-protected	Clone	ID16	0.10794
Fibroblast, sun-protected	Clone	ID1	0.0933942
Fibroblast, sun-protected	Clone	ID11	0.0892984
Fibroblast, sun-protected	Clone	ID4	0.0831176
Fibroblast, sun-protected	Clone	ID7	0.0810239
Fibroblast, sun-protected	Clone	ID10	0.0753524
Fibroblast, sun-protected	Clone	ID12	0.0634224
Chondrocyte, healthy	Single cell	ID1	0.861344
Chondrocyte, healthy	Single cell	ID14	0.423571
Chondrocyte, healthy	Single cell	ID3	0.350131
Chondrocyte, healthy	Single cell	ID15	0.289661
Chondrocyte, healthy	Single cell	ID2	0.263099
Chondrocyte, healthy	Single cell	ID5	0.23977
Chondrocyte, healthy	Single cell	ID18	0.209109
Chondrocyte, healthy	Single cell	ID16	0.171552
Chondrocyte, healthy	Single cell	ID13	0.168064
Chondrocyte, healthy	Single cell	ID8	0.152512
Chondrocyte, healthy	Single cell	ID9	0.14511
Chondrocyte, healthy	Single cell	ID7	0.111088
Chondrocyte, healthy	Single cell	ID11	0.0917965
Chondrocyte, healthy	Single cell	ID6	0.0832034
Chondrocyte, healthy	Single cell	ID17	0.0616367
Chondrocyte, healthy	Single cell	ID12	0.0480806
Chondrocyte, healthy	Single cell	ID10	0.0471481
Chondrocyte, healthy	Single cell	ID4	0.0405911
Chondrocyte, OA, lesion	Single cell	ID1	0.555025
Chondrocyte, OA, lesion	Single cell	ID15	0.535788
Chondrocyte, OA, lesion	Single cell	ID5	0.505966
Chondrocyte, OA, lesion	Single cell	ID3	0.502687
Chondrocyte, OA, lesion	Single cell	ID18	0.44553
Chondrocyte, OA, lesion	Single cell	ID13	0.444592
Chondrocyte, OA, lesion	Single cell	ID14	0.310096
Chondrocyte, OA, lesion	Single cell	ID2	0.303208
Chondrocyte, OA, lesion	Single cell	ID8	0.297492
Chondrocyte, OA, lesion	Single cell	ID9	0.257071
Chondrocyte, OA, lesion	Single cell	ID7	0.204571
Chondrocyte, OA, lesion	Single cell	ID16	0.186665
Chondrocyte, OA, lesion	Single cell	ID6	0.132846
Chondrocyte, OA, lesion	Single cell	ID11	0.116805
Chondrocyte, OA, lesion	Single cell	ID17	0.109638
Chondrocyte, OA, lesion	Single cell	ID12	0.0874429
Chondrocyte, OA, lesion	Single cell	ID4	0.0854617
Chondrocyte, OA, lesion	Single cell	ID10	0.0819162
Chondrocyte, OA, non-lesion	Single cell	ID1	0.607229
Chondrocyte, OA, non-lesion	Single cell	ID15	0.51115
Chondrocyte, OA, non-lesion	Single cell	ID5	0.506694
Chondrocyte, OA, non-lesion	Single cell	ID18	0.455003
Chondrocyte, OA, non-lesion	Single cell	ID3	0.438222
Chondrocyte, OA, non-lesion	Single cell	ID13	0.393957
Chondrocyte, OA, non-lesion	Single cell	ID14	0.31047
Chondrocyte, OA, non-lesion	Single cell	ID2	0.272002
Chondrocyte, OA, non-lesion	Single cell	ID9	0.259474
Chondrocyte, OA, non-lesion	Single cell	ID8	0.178629
Chondrocyte, OA, non-lesion	Single cell	ID7	0.165306
Chondrocyte, OA, non-lesion	Single cell	ID16	0.137985
Chondrocyte, OA, non-lesion	Single cell	ID6	0.106639
Chondrocyte, OA, non-lesion	Single cell	ID12	0.0860047
Chondrocyte, OA, non-lesion	Single cell	ID4	0.0840398
Chondrocyte, OA, non-lesion	Single cell	ID17	0.0782632
Chondrocyte, OA, non-lesion	Single cell	ID10	0.0640925
Chondrocyte, OA, non-lesion	Single cell	ID11	0.0562991

### Sheet: S6f
Relative contribution of different types of InDels as determined by SigProfileMatrixGenerator to the total indel load in the chondrocyte and fibroblast cohorts.
MutationType	MutationDescription	%total_indels_Chondrocyte_Clone	%total_indels_Fibroblast	%total_indels_Chondrocyte_SC
1:Del:C:0	Single cytosine deletion that is not in a repeat.	0	0	0
1:Del:C:1	Single base cytosine deletion in a repeat with 1 additional cytosine.	10.8779	9.70095	10.8016
1:Del:C:2	Single base cytosine deletion in a repeat with 2 additional cytosines.	3.62595	2.7717	3.58158
1:Del:C:3	Single base cytosine deletion in a repeat with 3 additional cytosines.	1.14504	1.31291	1.42126
1:Del:C:4	Single base cytosine deletion in a repeat with 4 additional cytosines.	0.381679	0.510576	0.852757
1:Del:C:5	Single base cytosine deletion in a repeat with 5 or more additional cytosines.	1.9084	0.291758	0.454804
1:Del:T:0	Single thymine deletion that is not in a repeat.	0	0	0
1:Del:T:1	Single base thymine deletion in a repeat with 1 additional thymine.	9.73282	7.29395	6.48096
1:Del:T:2	Single base thymine deletion in a repeat with 2 additional thymines.	4.38931	4.30343	4.03638
1:Del:T:3	Single base thymine deletion in a repeat with 3 additional thymines.	3.62595	3.06346	2.89937
1:Del:T:4	Single base thymine deletion in a repeat with 4 additional thymines.	2.09924	2.33406	1.42126
1:Del:T:5	Single base thymine deletion in a repeat with 5 or more additional thymines.	17.3664	6.85631	8.58442
1:Ins:C:0	Single cytosine insertion that is not in a repeat.	0.572519	0.656455	0.341103
1:Ins:C:1	Single base cytosine insertion in a repeat with 1 additional cytosine.	0.572519	1.02115	0.113701
1:Ins:C:2	Single base cytosine insertion in a repeat with 2 additional cytosines.	0.572519	0.364697	0.227402
1:Ins:C:3	Single base cytosine insertion in a repeat with 3 additional cytosines.	0.381679	0.218818	0.227402
1:Ins:C:4	Single base cytosine insertion in a repeat with 4 additional cytosines.	0.19084	0.145879	1.19386
1:Ins:C:5	Single base cytosine insertion in a repeat with 5 or more additional cytosines.	0.572519	0.218818	9.77828
1:Ins:T:0	Single thymine insertion that is not in a repeat.	0.572519	0.729395	1.02331
1:Ins:T:1	Single base thymine insertion in a repeat with 1 additional thymine.	1.9084	1.38585	1.08016
1:Ins:T:2	Single base thymine insertion in a repeat with 2 additional thymines.	0.381679	0.437637	0.682206
1:Ins:T:3	Single base thymine insertion in a repeat with 3 additional thymines.	2.09924	0.656455	0.397953
1:Ins:T:4	Single base thymine insertion in a repeat with 4 additional thymines.	0	0.364697	0.966458
1:Ins:T:5	Single base thymine insertion in a repeat with 5 or more additional thymines.	11.8321	2.33406	24.7868
2:Del:M:1	Deletion of 2 bases with microhomology of 1 base at the end	0.954198	1.38585	0.966458
2:Del:R:0	Deletion of two bases not in a repeat.	2.09924	2.55288	2.33087
2:Del:R:1	Deletion of two bases in a repeat of 1	0.19084	0.437637	0.170551
2:Del:R:2	Deletion of two bases in a repeat of 2	0	0	0.170551
2:Del:R:3	Deletion of two bases in a repeat of 3	0	0	0
2:Del:R:4	Deletion of two bases in a repeat of 4	0	0	0
2:Del:R:5	Deletion of two bases in a repeat of 5	0.381679	0	0
2:Ins:R:0	Insertion of two bases not in a repeat.	0.954198	0.583516	0.568505
2:Ins:R:1	Insertion of two bases in a repeat of 1	0	0.145879	0
2:Ins:R:2	Insertion of two bases in a repeat of 2	0	0.0729395	0
2:Ins:R:3	Insertion of two bases in a repeat of 3	0	0	0
2:Ins:R:4	Insertion of two bases in a repeat of 4	0	0	0
2:Ins:R:5	Insertion of two bases in a repeat of 5	0.572519	0	0
3:Del:M:1	Deletion of 3 bases with microhomology of 1 base at the end	1.33588	0.948213	0.966458
3:Del:M:2	Deletion of 3 bases with microhomology of 2 base at the end	0.19084	0.510576	0.511654
3:Del:R:0	Deletion of three bases not in a repeat.	1.52672	1.53173	0.909608
3:Del:R:1	Deletion of three bases in a repeat of 1	0	0	0.170551
3:Del:R:2	Deletion of three bases in a repeat of 2	0	0	0
3:Del:R:3	Deletion of three bases in a repeat of 3	0	0.0729395	0
3:Del:R:4	Deletion of three bases in a repeat of 4	0	0	0
3:Del:R:5	Deletion of three bases in a repeat of 5	0	0	0
3:Ins:R:0	Insertion of three bases not in a repeat.	0.381679	0.0729395	0.113701
3:Ins:R:1	Insertion of three bases in a repeat of 1	0	0.0729395	0
3:Ins:R:2	Insertion of three bases in a repeat of 2	0	0	0
3:Ins:R:3	Insertion of three bases in a repeat of 3	0	0	0
3:Ins:R:4	Insertion of three bases in a repeat of 4	0	0	0
3:Ins:R:5	Insertion of three bases in a repeat of 5	0	0	0
4:Del:M:1	Deletion of 4 bases with microhomology of 1 base at the end	1.9084	0.948213	1.70551
4:Del:M:2	Deletion of 4 bases with microhomology of 2 base at the end	0.763359	0.583516	0.852757
4:Del:M:3	Deletion of 4 bases with microhomology of 3 base at the end	0	0.0729395	0.170551
4:Del:R:0	Deletion of four bases not in a repeat.	3.05344	1.53173	1.76236
4:Del:R:1	Deletion of four bases in a repeat of 1	0.19084	0	0.0568505
4:Del:R:2	Deletion of four bases in a repeat of 2	0	0	0
4:Del:R:3	Deletion of four bases in a repeat of 3	0	0	0
4:Del:R:4	Deletion of four bases in a repeat of 4	0	0	0
4:Del:R:5	Deletion of four bases in a repeat of 5	0	0	0
4:Ins:R:0	Insertion of four bases not in a repeat.	0	0.218818	0.113701
4:Ins:R:1	Insertion of four bases in a repeat of 1	0	0	0
4:Ins:R:2	Insertion of four bases in a repeat of 2	0	0	0
4:Ins:R:3	Insertion of four bases in a repeat of 3	0	0	0
4:Ins:R:4	Insertion of four bases in a repeat of 4	0	0	0
4:Ins:R:5	Insertion of four bases in a repeat of 5	0	0	0
5:Del:M:1	Deletion of 5 bases with microhomology of 1 base at the end	3.05344	15.682	1.64866
5:Del:M:2	Deletion of 5 bases with microhomology of 2 base at the end	2.09924	4.23049	1.08016
5:Del:M:3	Deletion of 5 bases with microhomology of 3 base at the end	0	1.16703	0.227402
5:Del:M:4	Deletion of 5 bases with microhomology of 4 base at the end	0	0.145879	0
5:Del:M:5	Deletion of 5 or more bases with microhomology of 4 or more bases at the end	0	0.0729395	0
5:Del:R:0	Deletion of five or more bases not in a repeat.	4.77099	18.7454	3.24048
5:Del:R:1	Deletion of five or more bases in a repeat of 1	0	0	0.113701
5:Del:R:2	Deletion of five or more bases in a repeat of 2	0	0	0
5:Del:R:3	Deletion of five or more bases in a repeat of 3	0	0	0
5:Del:R:4	Deletion of five or more bases in a repeat of 4	0	0	0
5:Del:R:5	Deletion of five or more bases in a repeat of 5	0	0	0
5:Ins:R:0	Insertion of five or more bases not in a repeat.	0.763359	1.23997	0.795907
5:Ins:R:1	Insertion of five or more bases in a repeat of 1	0	0	0
5:Ins:R:2	Insertion of five or more bases in a repeat of 2	0	0	0
5:Ins:R:3	Insertion of five or more bases in a repeat of 3	0	0	0
5:Ins:R:4	Insertion of five or more bases in a repeat of 4	0	0	0
5:Ins:R:5	Insertion of five or more bases in a repeat of 5	0	0	0
